# Focal adhesion-derived liquid-liquid phase separations regulate mRNA translation

**DOI:** 10.1101/2023.11.22.568289

**Authors:** Abhishek Kumar, Keiichiro Tanaka, Martin A Schwartz

## Abstract

Liquid-liquid phase separation (LLPS) has emerged as a major organizing principle in cells. Recent work showed that multiple components of integrin-mediated focal adhesions including p130Cas can form LLPS, which govern adhesion dynamics and related cell behaviors. In this study, we found that the focal adhesion protein p130Cas drives formation of structures with the characteristics of LLPS that bud from focal adhesions into the cytoplasm. Condensing concentrated cytoplasm around p130Cas-coated beads allowed their isolation, which were enriched in a subset of focal adhesion proteins, mRNAs and RNA binding proteins, including those implicated in inhibiting mRNA translation. Plating cells on very high concentrations of fibronectin to induce large focal adhesions inhibited message translation which required p130Cas and correlated with droplet formation. Photo-induction of p130Cas condensates using the Cry2 system also reduced translation. These results identify a novel regulatory mechanism in which high adhesion limits message translation via induction of p130Cas-dependent cytoplasmic LLPS. This mechanism may contribute to the quiescent state of very strongly adhesive myofibroblasts and senescent cells.
