## Supplemental Table 1 for "Focal adhesion-derived liquid-liquid phase separations regulate mRNA translation"

### Sheet: Droplet Proteins
Gene Symbol	Entrez Gene ID	Species	Gene Name
BCAR1	9564	Homo sapiens	BCAR1 scaffold protein, Cas family member(BCAR1)
PXN	5829	Homo sapiens	paxillin(PXN)
PTK2	5747	Homo sapiens	protein tyrosine kinase 2(PTK2)
EEF2	1938	Homo sapiens	eukaryotic translation elongation factor 2(EEF2)
MYH9	4627	Homo sapiens	myosin heavy chain 9(MYH9)
EEF1G	1937	Homo sapiens	eukaryotic translation elongation factor 1 gamma(EEF1G)
VCL	7414	Homo sapiens	vinculin(VCL)
CLTC	1213	Homo sapiens	clathrin heavy chain(CLTC)
PRKDC	5591	Homo sapiens	protein kinase, DNA-activated, catalytic subunit(PRKDC)
CCT8	10694	Homo sapiens	chaperonin containing TCP1 subunit 8(CCT8)
UBA1	7317	Homo sapiens	ubiquitin like modifier activating enzyme 1(UBA1)
PABPC1	26986	Homo sapiens	poly(A) binding protein cytoplasmic 1(PABPC1)
EIF4A1	1973	Homo sapiens	eukaryotic translation initiation factor 4A1(EIF4A1)
ALDH18A1	5832	Homo sapiens	aldehyde dehydrogenase 18 family member A1(ALDH18A1)
DDX17	10521	Homo sapiens	DEAD-box helicase 17(DDX17)
MTHFD1	4522	Homo sapiens	methylenetetrahydrofolate dehydrogenase, cyclohydrolase and formyltetrahydrofolate synthetase 1(MTHFD1)
ATP5F1B	506	Homo sapiens	ATP synthase F1 subunit beta(ATP5F1B)
DDX5	1655	Homo sapiens	DEAD-box helicase 5(DDX5)
RPL4	6124	Homo sapiens	ribosomal protein L4(RPL4)
NCL	4691	Homo sapiens	nucleolin(NCL)
CCT7	10574	Homo sapiens	chaperonin containing TCP1 subunit 7(CCT7)
PCBP2	5094	Homo sapiens	poly(rC) binding protein 2(PCBP2)
DYNC1H1	1778	Homo sapiens	dynein cytoplasmic 1 heavy chain 1(DYNC1H1)
NONO	4841	Homo sapiens	non-POU domain containing octamer binding(NONO)
MDH2	4191	Homo sapiens	malate dehydrogenase 2(MDH2)
XRCC6	2547	Homo sapiens	X-ray repair cross complementing 6(XRCC6)
RPS4X	6191	Homo sapiens	ribosomal protein S4 X-linked(RPS4X)
CCT2	10576	Homo sapiens	chaperonin containing TCP1 subunit 2(CCT2)
HNRNPM	4670	Homo sapiens	heterogeneous nuclear ribonucleoprotein M(HNRNPM)
RPS9	6203	Homo sapiens	ribosomal protein S9(RPS9)
CCT3	7203	Homo sapiens	chaperonin containing TCP1 subunit 3(CCT3)
HNRNPA1	3178	Homo sapiens	heterogeneous nuclear ribonucleoprotein A1(HNRNPA1)
KHSRP	8570	Homo sapiens	KH-type splicing regulatory protein(KHSRP)
IARS1	3376	Homo sapiens	isoleucyl-tRNA synthetase 1(IARS1)
SFPQ	6421	Homo sapiens	splicing factor proline and glutamine rich(SFPQ)
HNRNPA2B1	3181	Homo sapiens	heterogeneous nuclear ribonucleoprotein A2/B1(HNRNPA2B1)
YWHAE	7531	Homo sapiens	tyrosine 3-monooxygenase/tryptophan 5-monooxygenase activation protein epsilon(YWHAE)
TCP1	6950	Homo sapiens	t-complex 1(TCP1)
EIF3A	8661	Homo sapiens	eukaryotic translation initiation factor 3 subunit A(EIF3A)
RPL24	6152	Homo sapiens	ribosomal protein L24(RPL24)
PDIA6	10130	Homo sapiens	protein disulfide isomerase family A member 6(PDIA6)
YWHAQ	10971	Homo sapiens	tyrosine 3-monooxygenase/tryptophan 5-monooxygenase activation protein theta(YWHAQ)
HSPA4	3308	Homo sapiens	heat shock protein family A (Hsp70) member 4(HSPA4)
DDX3X	1654	Homo sapiens	DEAD-box helicase 3 X-linked(DDX3X)
EPRS1	2058	Homo sapiens	glutamyl-prolyl-tRNA synthetase 1(EPRS1)
PLS3	5358	Homo sapiens	plastin 3(PLS3)
IGF2BP1	10642	Homo sapiens	insulin like growth factor 2 mRNA binding protein 1(IGF2BP1)
ILF2	3608	Homo sapiens	interleukin enhancer binding factor 2(ILF2)
ASNS	440	Homo sapiens	asparagine synthetase (glutamine-hydrolyzing)(ASNS)
RPN1	6184	Homo sapiens	ribophorin I(RPN1)
XRCC5	7520	Homo sapiens	X-ray repair cross complementing 5(XRCC5)
KHDRBS1	10657	Homo sapiens	KH RNA binding domain containing, signal transduction associated 1(KHDRBS1)
RUVBL1	8607	Homo sapiens	RuvB like AAA ATPase 1(RUVBL1)
RPS15A	6210	Homo sapiens	ribosomal protein S15a(RPS15A)
SHMT2	6472	Homo sapiens	serine hydroxymethyltransferase 2(SHMT2)
IMPDH2	3615	Homo sapiens	inosine monophosphate dehydrogenase 2(IMPDH2)
PDIA3	2923	Homo sapiens	protein disulfide isomerase family A member 3(PDIA3)
DARS1	1615	Homo sapiens	aspartyl-tRNA synthetase 1(DARS1)
RUVBL2	10856	Homo sapiens	RuvB like AAA ATPase 2(RUVBL2)
SND1	27044	Homo sapiens	staphylococcal nuclease and tudor domain containing 1(SND1)
CAD	790	Homo sapiens	carbamoyl-phosphate synthetase 2, aspartate transcarbamylase, and dihydroorotase(CAD)
EIF3CL	728689	Homo sapiens	eukaryotic translation initiation factor 3 subunit C like(EIF3CL)
LRPPRC	10128	Homo sapiens	leucine rich pentatricopeptide repeat containing(LRPPRC)
GOT2	2806	Homo sapiens	glutamic-oxaloacetic transaminase 2(GOT2)
DDX21	9188	Homo sapiens	DExD-box helicase 21(DDX21)
HNRNPH1	3187	Homo sapiens	heterogeneous nuclear ribonucleoprotein H1(HNRNPH1)
PSMD3	5709	Homo sapiens	proteasome 26S subunit, non-ATPase 3(PSMD3)
TKT	7086	Homo sapiens	transketolase(TKT)
CCT6A	908	Homo sapiens	chaperonin containing TCP1 subunit 6A(CCT6A)
CKMT1A	548596	Homo sapiens	creatine kinase, mitochondrial 1A(CKMT1A)
ATP1A1	476	Homo sapiens	ATPase Na+/K+ transporting subunit alpha 1(ATP1A1)
TLN1	7094	Homo sapiens	talin 1(TLN1)
SF3B3	23450	Homo sapiens	splicing factor 3b subunit 3(SF3B3)
RPL9	6133	Homo sapiens	ribosomal protein L9(RPL9)
YARS1	8565	Homo sapiens	tyrosyl-tRNA synthetase 1(YARS1)
ATIC	471	Homo sapiens	5-aminoimidazole-4-carboxamide ribonucleotide formyltransferase/IMP cyclohydrolase(ATIC)
KPNB1	3837	Homo sapiens	karyopherin subunit beta 1(KPNB1)
RPS3A	6189	Homo sapiens	ribosomal protein S3A(RPS3A)
COPA	1314	Homo sapiens	COPI coat complex subunit alpha(COPA)
STIP1	10963	Homo sapiens	stress induced phosphoprotein 1(STIP1)
TRIM28	10155	Homo sapiens	tripartite motif containing 28(TRIM28)
GPI	2821	Homo sapiens	glucose-6-phosphate isomerase(GPI)
TPR	7175	Homo sapiens	translocated promoter region, nuclear basket protein(TPR)
CDK1	983	Homo sapiens	cyclin dependent kinase 1(CDK1)
RARS1	5917	Homo sapiens	arginyl-tRNA synthetase 1(RARS1)
CAND1	55832	Homo sapiens	cullin associated and neddylation dissociated 1(CAND1)
PA2G4	5036	Homo sapiens	proliferation-associated 2G4(PA2G4)
PTK2B	2185	Homo sapiens	protein tyrosine kinase 2 beta(PTK2B)
FUBP1	8880	Homo sapiens	far upstream element binding protein 1(FUBP1)
DNAJC7	7266	Homo sapiens	DnaJ heat shock protein family (Hsp40) member C7(DNAJC7)
PTBP1	5725	Homo sapiens	polypyrimidine tract binding protein 1(PTBP1)
PRDX6	9588	Homo sapiens	peroxiredoxin 6(PRDX6)
PGK1	5230	Homo sapiens	phosphoglycerate kinase 1(PGK1)
TARS1	6897	Homo sapiens	threonyl-tRNA synthetase 1(TARS1)
RPL12	6136	Homo sapiens	ribosomal protein L12(RPL12)
RPL10	6134	Homo sapiens	ribosomal protein L10(RPL10)
ILF3	3609	Homo sapiens	interleukin enhancer binding factor 3(ILF3)
NUMA1	4926	Homo sapiens	nuclear mitotic apparatus protein 1(NUMA1)
CA2	760	Homo sapiens	carbonic anhydrase 2(CA2)
EZR	7430	Homo sapiens	ezrin(EZR)
VPS35	55737	Homo sapiens	VPS35 retromer complex component(VPS35)
IMMT	10989	Homo sapiens	inner membrane mitochondrial protein(IMMT)
HNRNPF	3185	Homo sapiens	heterogeneous nuclear ribonucleoprotein F(HNRNPF)
GART	2618	Homo sapiens	phosphoribosylglycinamide formyltransferase, phosphoribosylglycinamide synthetase, phosphoribosylaminoimidazole synthetase(GART)
FKBP4	2288	Homo sapiens	FKBP prolyl isomerase 4(FKBP4)
PDCD6IP	10015	Homo sapiens	programmed cell death 6 interacting protein(PDCD6IP)
RPL5	6125	Homo sapiens	ribosomal protein L5(RPL5)
AIFM1	9131	Homo sapiens	apoptosis inducing factor mitochondria associated 1(AIFM1)
RPL3	6122	Homo sapiens	ribosomal protein L3(RPL3)
FLNA	2316	Homo sapiens	filamin A(FLNA)
RPL26	6154	Homo sapiens	ribosomal protein L26(RPL26)
SF3B1	23451	Homo sapiens	splicing factor 3b subunit 1(SF3B1)
RPS7	6201	Homo sapiens	ribosomal protein S7(RPS7)
ATAD3B	83858	Homo sapiens	ATPase family AAA domain containing 3B(ATAD3B)
PYGL	5836	Homo sapiens	glycogen phosphorylase L(PYGL)
PSMC2	5701	Homo sapiens	proteasome 26S subunit, ATPase 2(PSMC2)
RAB1A	5861	Homo sapiens	RAB1A, member RAS oncogene family(RAB1A)
SNRNP200	23020	Homo sapiens	small nuclear ribonucleoprotein U5 subunit 200(SNRNP200)
IPO4	79711	Homo sapiens	importin 4(IPO4)
PDIA4	9601	Homo sapiens	protein disulfide isomerase family A member 4(PDIA4)
RBM14	10432	Homo sapiens	RNA binding motif protein 14(RBM14)
DDB1	1642	Homo sapiens	damage specific DNA binding protein 1(DDB1)
PCNA	5111	Homo sapiens	proliferating cell nuclear antigen(PCNA)
PPIB	5479	Homo sapiens	peptidylprolyl isomerase B(PPIB)
COPB2	9276	Homo sapiens	COPI coat complex subunit beta 2(COPB2)
DHX15	1665	Homo sapiens	DEAH-box helicase 15(DHX15)
AHCY	191	Homo sapiens	adenosylhomocysteinase(AHCY)
SMC4	10051	Homo sapiens	structural maintenance of chromosomes 4(SMC4)
LARS1	51520	Homo sapiens	leucyl-tRNA synthetase 1(LARS1)
RPL22	6146	Homo sapiens	ribosomal protein L22(RPL22)
PRDX4	10549	Homo sapiens	peroxiredoxin 4(PRDX4)
CS	1431	Homo sapiens	citrate synthase(CS)
RPL13A	23521	Homo sapiens	ribosomal protein L13a(RPL13A)
AMOT	154796	Homo sapiens	angiomotin(AMOT)
PSPC1	55269	Homo sapiens	paraspeckle component 1(PSPC1)
DDX1	1653	Homo sapiens	DEAD-box helicase 1(DDX1)
MDH1	4190	Homo sapiens	malate dehydrogenase 1(MDH1)
LRRC59	55379	Homo sapiens	leucine rich repeat containing 59(LRRC59)
AGPS	8540	Homo sapiens	alkylglycerone phosphate synthase(AGPS)
EIF4A3	9775	Homo sapiens	eukaryotic translation initiation factor 4A3(EIF4A3)
PSMA7	5688	Homo sapiens	proteasome 20S subunit alpha 7(PSMA7)
UQCRC2	7385	Homo sapiens	ubiquinol-cytochrome c reductase core protein 2(UQCRC2)
HADHA	3030	Homo sapiens	hydroxyacyl-CoA dehydrogenase trifunctional multienzyme complex subunit alpha(HADHA)
HSPH1	10808	Homo sapiens	heat shock protein family H (Hsp110) member 1(HSPH1)
QARS1	5859	Homo sapiens	glutaminyl-tRNA synthetase 1(QARS1)
MTHFD1L	25902	Homo sapiens	methylenetetrahydrofolate dehydrogenase (NADP+ dependent) 1 like(MTHFD1L)
EIF4G1	1981	Homo sapiens	eukaryotic translation initiation factor 4 gamma 1(EIF4G1)
GDI2	2665	Homo sapiens	GDP dissociation inhibitor 2(GDI2)
MCM3	4172	Homo sapiens	minichromosome maintenance complex component 3(MCM3)
DLD	1738	Homo sapiens	dihydrolipoamide dehydrogenase(DLD)
PRPF8	10594	Homo sapiens	pre-mRNA processing factor 8(PRPF8)
SMC3	9126	Homo sapiens	structural maintenance of chromosomes 3(SMC3)
ARF3	377	Homo sapiens	ADP ribosylation factor 3(ARF3)
ATP2A2	488	Homo sapiens	ATPase sarcoplasmic/endoplasmic reticulum Ca2+ transporting 2(ATP2A2)
CDC37	11140	Homo sapiens	cell division cycle 37, HSP90 cochaperone(CDC37)
HAT1	8520	Homo sapiens	histone acetyltransferase 1(HAT1)
VDAC2	7417	Homo sapiens	voltage dependent anion channel 2(VDAC2)
HSPA4L	22824	Homo sapiens	heat shock protein family A (Hsp70) member 4 like(HSPA4L)
CTPS1	1503	Homo sapiens	CTP synthase 1(CTPS1)
IPO5	3843	Homo sapiens	importin 5(IPO5)
EFTUD2	9343	Homo sapiens	elongation factor Tu GTP binding domain containing 2(EFTUD2)
G3BP1	10146	Homo sapiens	G3BP stress granule assembly factor 1(G3BP1)
DSP	1832	Homo sapiens	desmoplakin(DSP)
PSMC5	5705	Homo sapiens	proteasome 26S subunit, ATPase 5(PSMC5)
ABCE1	6059	Homo sapiens	ATP binding cassette subfamily E member 1(ABCE1)
PSMC1	5700	Homo sapiens	proteasome 26S subunit, ATPase 1(PSMC1)
DIS3	22894	Homo sapiens	DIS3 homolog, exosome endoribonuclease and 3'-5' exoribonuclease(DIS3)
EEF1D	1936	Homo sapiens	eukaryotic translation elongation factor 1 delta(EEF1D)
RPS5	6193	Homo sapiens	ribosomal protein S5(RPS5)
KIF5B	3799	Homo sapiens	kinesin family member 5B(KIF5B)
SMC2	10592	Homo sapiens	structural maintenance of chromosomes 2(SMC2)
EIF3H	8667	Homo sapiens	eukaryotic translation initiation factor 3 subunit H(EIF3H)
PAICS	10606	Homo sapiens	phosphoribosylaminoimidazole carboxylase and phosphoribosylaminoimidazolesuccinocarboxamide synthase(PAICS)
DCTN1	1639	Homo sapiens	dynactin subunit 1(DCTN1)
RPL8	6132	Homo sapiens	ribosomal protein L8(RPL8)
GANAB	23193	Homo sapiens	glucosidase II alpha subunit(GANAB)
RPL34	6164	Homo sapiens	ribosomal protein L34(RPL34)
PRPS2	5634	Homo sapiens	phosphoribosyl pyrophosphate synthetase 2(PRPS2)
SEPTIN7	989	Homo sapiens	septin 7(SEPTIN7)
IGF2BP3	10643	Homo sapiens	insulin like growth factor 2 mRNA binding protein 3(IGF2BP3)
VARS1	7407	Homo sapiens	valyl-tRNA synthetase 1(VARS1)
SNRNP70	6625	Homo sapiens	small nuclear ribonucleoprotein U1 subunit 70(SNRNP70)
PSMA4	5685	Homo sapiens	proteasome 20S subunit alpha 4(PSMA4)
DHX30	22907	Homo sapiens	DExH-box helicase 30(DHX30)
EIF3L	51386	Homo sapiens	eukaryotic translation initiation factor 3 subunit L(EIF3L)
CCAR2	57805	Homo sapiens	cell cycle and apoptosis regulator 2(CCAR2)
NPEPPS	9520	Homo sapiens	aminopeptidase puromycin sensitive(NPEPPS)
BUB3	9184	Homo sapiens	BUB3 mitotic checkpoint protein(BUB3)
SLC3A2	6520	Homo sapiens	solute carrier family 3 member 2(SLC3A2)
PDHB	5162	Homo sapiens	pyruvate dehydrogenase E1 subunit beta(PDHB)
GDI1	2664	Homo sapiens	GDP dissociation inhibitor 1(GDI1)
AHSA1	10598	Homo sapiens	activator of HSP90 ATPase activity 1(AHSA1)
HDLBP	3069	Homo sapiens	high density lipoprotein binding protein(HDLBP)
HNRNPD	3184	Homo sapiens	heterogeneous nuclear ribonucleoprotein D(HNRNPD)
HNRNPR	10236	Homo sapiens	heterogeneous nuclear ribonucleoprotein R(HNRNPR)
STOML2	30968	Homo sapiens	stomatin like 2(STOML2)
KPNA2	3838	Homo sapiens	karyopherin subunit alpha 2(KPNA2)
PPP2R1A	5518	Homo sapiens	protein phosphatase 2 scaffold subunit Aalpha(PPP2R1A)
HUWE1	10075	Homo sapiens	HECT, UBA and WWE domain containing E3 ubiquitin protein ligase 1(HUWE1)
FLNB	2317	Homo sapiens	filamin B(FLNB)
NSF	4905	Homo sapiens	N-ethylmaleimide sensitive factor, vesicle fusing ATPase(NSF)
ARCN1	372	Homo sapiens	archain 1(ARCN1)
RBMX	27316	Homo sapiens	RNA binding motif protein X-linked(RBMX)
CAP1	10487	Homo sapiens	cyclase associated actin cytoskeleton regulatory protein 1(CAP1)
H2AC4	8335	Homo sapiens	H2A clustered histone 4(H2AC4)
AP1B1	162	Homo sapiens	adaptor related protein complex 1 subunit beta 1(AP1B1)
TRMT10C	54931	Homo sapiens	tRNA methyltransferase 10C, mitochondrial RNase P subunit(TRMT10C)
FARSB	10056	Homo sapiens	phenylalanyl-tRNA synthetase subunit beta(FARSB)
PGD	5226	Homo sapiens	phosphogluconate dehydrogenase(PGD)
HDAC1	3065	Homo sapiens	histone deacetylase 1(HDAC1)
SYNCRIP	10492	Homo sapiens	synaptotagmin binding cytoplasmic RNA interacting protein(SYNCRIP)
IGF2BP2	10644	Homo sapiens	insulin like growth factor 2 mRNA binding protein 2(IGF2BP2)
SMC1A	8243	Homo sapiens	structural maintenance of chromosomes 1A(SMC1A)
U2AF2	11338	Homo sapiens	U2 small nuclear RNA auxiliary factor 2(U2AF2)
IRS4	8471	Homo sapiens	insulin receptor substrate 4(IRS4)
PRMT5	10419	Homo sapiens	protein arginine methyltransferase 5(PRMT5)
SF3B2	10992	Homo sapiens	splicing factor 3b subunit 2(SF3B2)
PSMC6	5706	Homo sapiens	proteasome 26S subunit, ATPase 6(PSMC6)
P4HB	5034	Homo sapiens	prolyl 4-hydroxylase subunit beta(P4HB)
IQGAP1	8826	Homo sapiens	IQ motif containing GTPase activating protein 1(IQGAP1)
GLUD1	2746	Homo sapiens	glutamate dehydrogenase 1(GLUD1)
HK1	3098	Homo sapiens	hexokinase 1(HK1)
GARS1	2617	Homo sapiens	glycyl-tRNA synthetase 1(GARS1)
TMPO	7112	Homo sapiens	thymopoietin(TMPO)
TIMM44	10469	Homo sapiens	translocase of inner mitochondrial membrane 44(TIMM44)
PYCR1	5831	Homo sapiens	pyrroline-5-carboxylate reductase 1(PYCR1)
RPS19	6223	Homo sapiens	ribosomal protein S19(RPS19)
SEPTIN2	4735	Homo sapiens	septin 2(SEPTIN2)
H4C1	8359	Homo sapiens	H4 clustered histone 1(H4C1)
CAPZA1	829	Homo sapiens	capping actin protein of muscle Z-line subunit alpha 1(CAPZA1)
EIF2S3	1968	Homo sapiens	eukaryotic translation initiation factor 2 subunit gamma(EIF2S3)
UQCRC1	7384	Homo sapiens	ubiquinol-cytochrome c reductase core protein 1(UQCRC1)
NUDC	10726	Homo sapiens	nuclear distribution C, dynein complex regulator(NUDC)
SERBP1	26135	Homo sapiens	SERPINE1 mRNA binding protein 1(SERBP1)
SSBP1	6742	Homo sapiens	single stranded DNA binding protein 1(SSBP1)
RCC2	55920	Homo sapiens	regulator of chromosome condensation 2(RCC2)
PDHA1	5160	Homo sapiens	pyruvate dehydrogenase E1 subunit alpha 1(PDHA1)
DNAJB1	3337	Homo sapiens	DnaJ heat shock protein family (Hsp40) member B1(DNAJB1)
MCM5	4174	Homo sapiens	minichromosome maintenance complex component 5(MCM5)
KIF11	3832	Homo sapiens	kinesin family member 11(KIF11)
EIF4G2	1982	Homo sapiens	eukaryotic translation initiation factor 4 gamma 2(EIF4G2)
RTCB	51493	Homo sapiens	RNA 2',3'-cyclic phosphate and 5'-OH ligase(RTCB)
CKAP5	9793	Homo sapiens	cytoskeleton associated protein 5(CKAP5)
EIF2S1	1965	Homo sapiens	eukaryotic translation initiation factor 2 subunit alpha(EIF2S1)
RNH1	6050	Homo sapiens	ribonuclease/angiogenin inhibitor 1(RNH1)
DNMT1	1786	Homo sapiens	DNA methyltransferase 1(DNMT1)
TALDO1	6888	Homo sapiens	transaldolase 1(TALDO1)
ELAVL1	1994	Homo sapiens	ELAV like RNA binding protein 1(ELAVL1)
HNRNPL	3191	Homo sapiens	heterogeneous nuclear ribonucleoprotein L(HNRNPL)
RFC2	5982	Homo sapiens	replication factor C subunit 2(RFC2)
SEC24C	9632	Homo sapiens	SEC24 homolog C, COPII coat complex component(SEC24C)
SEC23A	10484	Homo sapiens	SEC23 homolog A, COPII coat complex component(SEC23A)
DLAT	1737	Homo sapiens	dihydrolipoamide S-acetyltransferase(DLAT)
ACAT1	38	Homo sapiens	acetyl-CoA acetyltransferase 1(ACAT1)
PSMB6	5694	Homo sapiens	proteasome 20S subunit beta 6(PSMB6)
ATP6V1A	523	Homo sapiens	ATPase H+ transporting V1 subunit A(ATP6V1A)
PRMT1	3276	Homo sapiens	protein arginine methyltransferase 1(PRMT1)
DNAJA1	3301	Homo sapiens	DnaJ heat shock protein family (Hsp40) member A1(DNAJA1)
MARS1	4141	Homo sapiens	methionyl-tRNA synthetase 1(MARS1)
NSUN2	54888	Homo sapiens	NOP2/Sun RNA methyltransferase 2(NSUN2)
RPS25	6230	Homo sapiens	ribosomal protein S25(RPS25)
HADHB	3032	Homo sapiens	hydroxyacyl-CoA dehydrogenase trifunctional multienzyme complex subunit beta(HADHB)
GSTP1	2950	Homo sapiens	glutathione S-transferase pi 1(GSTP1)
H2BC17	8348	Homo sapiens	H2B clustered histone 17(H2BC17)
LTA4H	4048	Homo sapiens	leukotriene A4 hydrolase(LTA4H)
HNRNPA3	220988	Homo sapiens	heterogeneous nuclear ribonucleoprotein A3(HNRNPA3)
PSMA1	5682	Homo sapiens	proteasome 20S subunit alpha 1(PSMA1)
CKAP4	10970	Homo sapiens	cytoskeleton associated protein 4(CKAP4)
EIF3E	3646	Homo sapiens	eukaryotic translation initiation factor 3 subunit E(EIF3E)
PSMD2	5708	Homo sapiens	proteasome 26S subunit ubiquitin receptor, non-ATPase 2(PSMD2)
PRPF19	27339	Homo sapiens	pre-mRNA processing factor 19(PRPF19)
PSMC4	5704	Homo sapiens	proteasome 26S subunit, ATPase 4(PSMC4)
PKN3	29941	Homo sapiens	protein kinase N3(PKN3)
CBSL	875	Homo sapiens	cystathionine beta-synthase(CBS)
MAP4	4134	Homo sapiens	microtubule associated protein 4(MAP4)
MATR3	9782	Homo sapiens	matrin 3(MATR3)
PYCR2	29920	Homo sapiens	pyrroline-5-carboxylate reductase 2(PYCR2)
PFAS	5198	Homo sapiens	phosphoribosylformylglycinamidine synthase(PFAS)
OAT	4942	Homo sapiens	ornithine aminotransferase(OAT)
DNAJA3	9093	Homo sapiens	DnaJ heat shock protein family (Hsp40) member A3(DNAJA3)
YTHDF2	51441	Homo sapiens	YTH N6-methyladenosine RNA binding protein F2(YTHDF2)
NMT1	4836	Homo sapiens	N-myristoyltransferase 1(NMT1)
EDC4	23644	Homo sapiens	enhancer of mRNA decapping 4(EDC4)
SRRT	51593	Homo sapiens	serrate, RNA effector molecule(SRRT)
PSMA6	5687	Homo sapiens	proteasome 20S subunit alpha 6(PSMA6)
EIF3G	8666	Homo sapiens	eukaryotic translation initiation factor 3 subunit G(EIF3G)
ETF1	2107	Homo sapiens	eukaryotic translation termination factor 1(ETF1)
SNX2	6643	Homo sapiens	sorting nexin 2(SNX2)
GMPS	8833	Homo sapiens	guanine monophosphate synthase(GMPS)
GLOD4	51031	Homo sapiens	glyoxalase domain containing 4(GLOD4)
EIF3B	8662	Homo sapiens	eukaryotic translation initiation factor 3 subunit B(EIF3B)
CHD4	1108	Homo sapiens	chromodomain helicase DNA binding protein 4(CHD4)
FUBP3	8939	Homo sapiens	far upstream element binding protein 3(FUBP3)
IPO7	10527	Homo sapiens	importin 7(IPO7)
CHCHD3	54927	Homo sapiens	coiled-coil-helix-coiled-coil-helix domain containing 3(CHCHD3)
EEF1B2	1933	Homo sapiens	eukaryotic translation elongation factor 1 beta 2(EEF1B2)
SRP68	6730	Homo sapiens	signal recognition particle 68(SRP68)
GTF2I	2969	Homo sapiens	general transcription factor IIi(GTF2I)
SEPTIN11	55752	Homo sapiens	septin 11(SEPTIN11)
DNM2	1785	Homo sapiens	dynamin 2(DNM2)
MCM6	4175	Homo sapiens	minichromosome maintenance complex component 6(MCM6)
TIMM50	92609	Homo sapiens	translocase of inner mitochondrial membrane 50(TIMM50)
TMEM33	55161	Homo sapiens	transmembrane protein 33(TMEM33)
GCN1	10985	Homo sapiens	GCN1 activator of EIF2AK4(GCN1)
PSMC3	5702	Homo sapiens	proteasome 26S subunit, ATPase 3(PSMC3)
PSMD13	5719	Homo sapiens	proteasome 26S subunit, non-ATPase 13(PSMD13)
PGAM1	5223	Homo sapiens	phosphoglycerate mutase 1(PGAM1)
CFL1	1072	Homo sapiens	cofilin 1(CFL1)
HPRT1	3251	Homo sapiens	hypoxanthine phosphoribosyltransferase 1(HPRT1)
NOP2	4839	Homo sapiens	NOP2 nucleolar protein(NOP2)
PSAT1	29968	Homo sapiens	phosphoserine aminotransferase 1(PSAT1)
DDX6	1656	Homo sapiens	DEAD-box helicase 6(DDX6)
CSDE1	7812	Homo sapiens	cold shock domain containing E1(CSDE1)
VDAC1	7416	Homo sapiens	voltage dependent anion channel 1(VDAC1)
DARS2	55157	Homo sapiens	aspartyl-tRNA synthetase 2, mitochondrial(DARS2)
SEPTIN9	10801	Homo sapiens	septin 9(SEPTIN9)
PSMD12	5718	Homo sapiens	proteasome 26S subunit, non-ATPase 12(PSMD12)
CTBP2	1488	Homo sapiens	C-terminal binding protein 2(CTBP2)
CSTF3	1479	Homo sapiens	cleavage stimulation factor subunit 3(CSTF3)
TARDBP	23435	Homo sapiens	TAR DNA binding protein(TARDBP)
DDX46	9879	Homo sapiens	DEAD-box helicase 46(DDX46)
SCFD1	23256	Homo sapiens	sec1 family domain containing 1(SCFD1)
ACTR2	10097	Homo sapiens	actin related protein 2(ACTR2)
PFKL	5211	Homo sapiens	phosphofructokinase, liver type(PFKL)
ETFB	2109	Homo sapiens	electron transfer flavoprotein subunit beta(ETFB)
PEBP1	5037	Homo sapiens	phosphatidylethanolamine binding protein 1(PEBP1)
RPN2	6185	Homo sapiens	ribophorin II(RPN2)
ACSL3	2181	Homo sapiens	acyl-CoA synthetase long chain family member 3(ACSL3)
CLIC1	1192	Homo sapiens	chloride intracellular channel 1(CLIC1)
TRMT1	55621	Homo sapiens	tRNA methyltransferase 1(TRMT1)
SRPRB	58477	Homo sapiens	SRP receptor subunit beta(SRPRB)
EIF3D	8664	Homo sapiens	eukaryotic translation initiation factor 3 subunit D(EIF3D)
CUL4B	8450	Homo sapiens	cullin 4B(CUL4B)
USO1	8615	Homo sapiens	USO1 vesicle transport factor(USO1)
HNRNPDL	9987	Homo sapiens	heterogeneous nuclear ribonucleoprotein D like(HNRNPDL)
RPS24	6229	Homo sapiens	ribosomal protein S24(RPS24)
SRSF1	6426	Homo sapiens	serine and arginine rich splicing factor 1(SRSF1)
RANBP2	5903	Homo sapiens	RAN binding protein 2(RANBP2)
POLD1	5424	Homo sapiens	DNA polymerase delta 1, catalytic subunit(POLD1)
PSMD11	5717	Homo sapiens	proteasome 26S subunit, non-ATPase 11(PSMD11)
NAA15	80155	Homo sapiens	N-alpha-acetyltransferase 15, NatA auxiliary subunit(NAA15)
SRRM2	23524	Homo sapiens	serine/arginine repetitive matrix 2(SRRM2)
FARSA	2193	Homo sapiens	phenylalanyl-tRNA synthetase subunit alpha(FARSA)
MOGS	7841	Homo sapiens	mannosyl-oligosaccharide glucosidase(MOGS)
ABCF2	10061	Homo sapiens	ATP binding cassette subfamily F member 2(ABCF2)
NOLC1	9221	Homo sapiens	nucleolar and coiled-body phosphoprotein 1(NOLC1)
UPF1	5976	Homo sapiens	UPF1 RNA helicase and ATPase(UPF1)
SLC1A5	6510	Homo sapiens	solute carrier family 1 member 5(SLC1A5)
VPS26A	9559	Homo sapiens	VPS26 retromer complex component A(VPS26A)
CPSF6	11052	Homo sapiens	cleavage and polyadenylation specific factor 6(CPSF6)
DRG1	4733	Homo sapiens	developmentally regulated GTP binding protein 1(DRG1)
APMAP	57136	Homo sapiens	adipocyte plasma membrane associated protein(APMAP)
SEC61A1	29927	Homo sapiens	SEC61 translocon subunit alpha 1(SEC61A1)
RFC5	5985	Homo sapiens	replication factor C subunit 5(RFC5)
DNAAF5	54919	Homo sapiens	dynein axonemal assembly factor 5(DNAAF5)
ERP44	23071	Homo sapiens	endoplasmic reticulum protein 44(ERP44)
NUDT21	11051	Homo sapiens	nudix hydrolase 21(NUDT21)
ATP6V1B2	526	Homo sapiens	ATPase H+ transporting V1 subunit B2(ATP6V1B2)
XPO1	7514	Homo sapiens	exportin 1(XPO1)
EIF5B	9669	Homo sapiens	eukaryotic translation initiation factor 5B(EIF5B)
ATP5F1C	509	Homo sapiens	ATP synthase F1 subunit gamma(ATP5F1C)
LONP1	9361	Homo sapiens	lon peptidase 1, mitochondrial(LONP1)
CDC73	79577	Homo sapiens	cell division cycle 73(CDC73)
DYNC1LI1	51143	Homo sapiens	dynein cytoplasmic 1 light intermediate chain 1(DYNC1LI1)
MRI1	84245	Homo sapiens	methylthioribose-1-phosphate isomerase 1(MRI1)
PFKP	5214	Homo sapiens	phosphofructokinase, platelet(PFKP)
CYFIP1	23191	Homo sapiens	cytoplasmic FMR1 interacting protein 1(CYFIP1)
NUP93	9688	Homo sapiens	nucleoporin 93(NUP93)
ATXN2L	11273	Homo sapiens	ataxin 2 like(ATXN2L)
SRP72	6731	Homo sapiens	signal recognition particle 72(SRP72)
CLPB	81570	Homo sapiens	ClpB family mitochondrial disaggregase(CLPB)
COPG1	22820	Homo sapiens	COPI coat complex subunit gamma 1(COPG1)
MYO1E	4643	Homo sapiens	myosin IE(MYO1E)
SRC	6714	Homo sapiens	SRC proto-oncogene, non-receptor tyrosine kinase(SRC)
KLC1	3831	Homo sapiens	kinesin light chain 1(KLC1)
PRPF6	24148	Homo sapiens	pre-mRNA processing factor 6(PRPF6)
ESYT1	23344	Homo sapiens	extended synaptotagmin 1(ESYT1)
U2AF1	7307	Homo sapiens	U2 small nuclear RNA auxiliary factor 1(U2AF1)
ALB	213	Homo sapiens	albumin(ALB)
SSB	6741	Homo sapiens	small RNA binding exonuclease protection factor La(SSB)
UBE2N	7334	Homo sapiens	ubiquitin conjugating enzyme E2 N(UBE2N)
DDX41	51428	Homo sapiens	DEAD-box helicase 41(DDX41)
HNRNPAB	3182	Homo sapiens	heterogeneous nuclear ribonucleoprotein A/B(HNRNPAB)
RPS26	6231	Homo sapiens	ribosomal protein S26(RPS26)
TMEM109	79073	Homo sapiens	transmembrane protein 109(TMEM109)
PNP	4860	Homo sapiens	purine nucleoside phosphorylase(PNP)
PGAM5	192111	Homo sapiens	PGAM family member 5, mitochondrial serine/threonine protein phosphatase(PGAM5)
TP53	7157	Homo sapiens	tumor protein p53(TP53)
ALDH9A1	223	Homo sapiens	aldehyde dehydrogenase 9 family member A1(ALDH9A1)
LARP1	23367	Homo sapiens	La ribonucleoprotein 1, translational regulator(LARP1)
COPB1	1315	Homo sapiens	COPI coat complex subunit beta 1(COPB1)
SF3A1	10291	Homo sapiens	splicing factor 3a subunit 1(SF3A1)
USP9X	8239	Homo sapiens	ubiquitin specific peptidase 9 X-linked(USP9X)
UBE2M	9040	Homo sapiens	ubiquitin conjugating enzyme E2 M(UBE2M)
FANCI	55215	Homo sapiens	FA complementation group I(FANCI)
EIF3F	8665	Homo sapiens	eukaryotic translation initiation factor 3 subunit F(EIF3F)
TTLL12	23170	Homo sapiens	tubulin tyrosine ligase like 12(TTLL12)
USP7	7874	Homo sapiens	ubiquitin specific peptidase 7(USP7)
RPA1	6117	Homo sapiens	replication protein A1(RPA1)
XPO5	57510	Homo sapiens	exportin 5(XPO5)
EMD	2010	Homo sapiens	emerin(EMD)
MAT2A	4144	Homo sapiens	methionine adenosyltransferase 2A(MAT2A)
ERLIN1	10613	Homo sapiens	ER lipid raft associated 1(ERLIN1)
NME2	4831	Homo sapiens	NME/NM23 nucleoside diphosphate kinase 2(NME2)
ZC3HAV1	56829	Homo sapiens	zinc finger CCCH-type containing, antiviral 1(ZC3HAV1)
UNC45A	55898	Homo sapiens	unc-45 myosin chaperone A(UNC45A)
AP1G1	164	Homo sapiens	adaptor related protein complex 1 subunit gamma 1(AP1G1)
FDPS	2224	Homo sapiens	farnesyl diphosphate synthase(FDPS)
NASP	4678	Homo sapiens	nuclear autoantigenic sperm protein(NASP)
PDE12	201626	Homo sapiens	phosphodiesterase 12(PDE12)
OLA1	29789	Homo sapiens	Obg like ATPase 1(OLA1)
PGM1	5236	Homo sapiens	phosphoglucomutase 1(PGM1)
GEMIN5	25929	Homo sapiens	gem nuclear organelle associated protein 5(GEMIN5)
EIF2S2	8894	Homo sapiens	eukaryotic translation initiation factor 2 subunit beta(EIF2S2)
RECQL	5965	Homo sapiens	RecQ like helicase(RECQL)
GEMIN4	50628	Homo sapiens	gem nuclear organelle associated protein 4(GEMIN4)
RRBP1	6238	Homo sapiens	ribosome binding protein 1(RRBP1)
TARS2	80222	Homo sapiens	threonyl-tRNA synthetase 2, mitochondrial(TARS2)
STAU1	6780	Homo sapiens	staufen double-stranded RNA binding protein 1(STAU1)
GSPT1	2935	Homo sapiens	G1 to S phase transition 1(GSPT1)
MCM4	4173	Homo sapiens	minichromosome maintenance complex component 4(MCM4)
POP1	10940	Homo sapiens	POP1 homolog, ribonuclease P/MRP subunit(POP1)
ABCD3	5825	Homo sapiens	ATP binding cassette subfamily D member 3(ABCD3)
TIA1	7072	Homo sapiens	TIA1 cytotoxic granule associated RNA binding protein(TIA1)
PRKAR2A	5576	Homo sapiens	protein kinase cAMP-dependent type II regulatory subunit alpha(PRKAR2A)
SRP54	6729	Homo sapiens	signal recognition particle 54(SRP54)
KCTD12	115207	Homo sapiens	potassium channel tetramerization domain containing 12(KCTD12)
DNAJA2	10294	Homo sapiens	DnaJ heat shock protein family (Hsp40) member A2(DNAJA2)
MTA2	9219	Homo sapiens	metastasis associated 1 family member 2(MTA2)
PSMD1	5707	Homo sapiens	proteasome 26S subunit, non-ATPase 1(PSMD1)
FSCN1	6624	Homo sapiens	fascin actin-bundling protein 1(FSCN1)
CIP2A	57650	Homo sapiens	cellular inhibitor of PP2A(CIP2A)
COPS4	51138	Homo sapiens	COP9 signalosome subunit 4(COPS4)
HDHD5	27440	Homo sapiens	haloacid dehalogenase like hydrolase domain containing 5(HDHD5)
PSMB1	5689	Homo sapiens	proteasome 20S subunit beta 1(PSMB1)
CPSF7	79869	Homo sapiens	cleavage and polyadenylation specific factor 7(CPSF7)
RBM4B	83759	Homo sapiens	RNA binding motif protein 4B(RBM4B)
MOV10	4343	Homo sapiens	Mov10 RISC complex RNA helicase(MOV10)
TBL2	26608	Homo sapiens	transducin beta like 2(TBL2)
UBR4	23352	Homo sapiens	ubiquitin protein ligase E3 component n-recognin 4(UBR4)
SUB1	10923	Homo sapiens	SUB1 regulator of transcription(SUB1)
SORD	6652	Homo sapiens	sorbitol dehydrogenase(SORD)
ST13	6767	Homo sapiens	ST13 Hsp70 interacting protein(ST13)
VAT1	10493	Homo sapiens	vesicle amine transport 1(VAT1)
SNX1	6642	Homo sapiens	sorting nexin 1(SNX1)
ATP5PB	515	Homo sapiens	ATP synthase peripheral stalk-membrane subunit b(ATP5PB)
AFDN	4301	Homo sapiens	afadin, adherens junction formation factor(AFDN)
IBA57	200205	Homo sapiens	iron-sulfur cluster assembly factor IBA57(IBA57)
ACO2	50	Homo sapiens	aconitase 2(ACO2)
SEC22B	9554	Homo sapiens	SEC22 homolog B, vesicle trafficking protein(SEC22B)
RPA2	6118	Homo sapiens	replication protein A2(RPA2)
MTAP	4507	Homo sapiens	methylthioadenosine phosphorylase(MTAP)
COL1A2	1278	Homo sapiens	collagen type I alpha 2 chain(COL1A2)
TMED10	10972	Homo sapiens	transmembrane p24 trafficking protein 10(TMED10)
KIF2A	3796	Homo sapiens	kinesin family member 2A(KIF2A)
ACTR1A	10121	Homo sapiens	actin related protein 1A(ACTR1A)
MCM7	4176	Homo sapiens	minichromosome maintenance complex component 7(MCM7)
MCM2	4171	Homo sapiens	minichromosome maintenance complex component 2(MCM2)
AP1M1	8907	Homo sapiens	adaptor related protein complex 1 subunit mu 1(AP1M1)
LRRC40	55631	Homo sapiens	leucine rich repeat containing 40(LRRC40)
PRRC2C	23215	Homo sapiens	proline rich coiled-coil 2C(PRRC2C)
MYBBP1A	10514	Homo sapiens	MYB binding protein 1a(MYBBP1A)
MDN1	23195	Homo sapiens	midasin AAA ATPase 1(MDN1)
TNPO1	3842	Homo sapiens	transportin 1(TNPO1)
LETM1	3954	Homo sapiens	leucine zipper and EF-hand containing transmembrane protein 1(LETM1)
SPTBN1	6711	Homo sapiens	spectrin beta, non-erythrocytic 1(SPTBN1)
PMPCB	9512	Homo sapiens	peptidase, mitochondrial processing subunit beta(PMPCB)
GTPBP4	23560	Homo sapiens	GTP binding protein 4(GTPBP4)
PUF60	22827	Homo sapiens	poly(U) binding splicing factor 60(PUF60)
TES	26136	Homo sapiens	testin LIM domain protein(TES)
RO60	6738	Homo sapiens	Ro60, Y RNA binding protein(RO60)
NDUFS1	4719	Homo sapiens	NADH:ubiquinone oxidoreductase core subunit S1(NDUFS1)
ABCF1	23	Homo sapiens	ATP binding cassette subfamily F member 1(ABCF1)
RAD50	10111	Homo sapiens	RAD50 double strand break repair protein(RAD50)
NCAPG	64151	Homo sapiens	non-SMC condensin I complex subunit G(NCAPG)
XRN2	22803	Homo sapiens	5'-3' exoribonuclease 2(XRN2)
CDC5L	988	Homo sapiens	cell division cycle 5 like(CDC5L)
SUPT5H	6829	Homo sapiens	SPT5 homolog, DSIF elongation factor subunit(SUPT5H)
HTATSF1	27336	Homo sapiens	HIV-1 Tat specific factor 1(HTATSF1)
CUL1	8454	Homo sapiens	cullin 1(CUL1)
RBM26	64062	Homo sapiens	RNA binding motif protein 26(RBM26)
GIGYF2	26058	Homo sapiens	GRB10 interacting GYF protein 2(GIGYF2)
ACOT7	11332	Homo sapiens	acyl-CoA thioesterase 7(ACOT7)
TXNDC5	81567	Homo sapiens	thioredoxin domain containing 5(TXNDC5)
CRKL	1399	Homo sapiens	CRK like proto-oncogene, adaptor protein(CRKL)
GOT1	2805	Homo sapiens	glutamic-oxaloacetic transaminase 1(GOT1)
FHL1	2273	Homo sapiens	four and a half LIM domains 1(FHL1)
HNRNPH3	3189	Homo sapiens	heterogeneous nuclear ribonucleoprotein H3(HNRNPH3)
AK2	204	Homo sapiens	adenylate kinase 2(AK2)
RANGAP1	5905	Homo sapiens	Ran GTPase activating protein 1(RANGAP1)
FAF2	23197	Homo sapiens	Fas associated factor family member 2(FAF2)
TXLNA	200081	Homo sapiens	taxilin alpha(TXLNA)
PSME3	10197	Homo sapiens	proteasome activator subunit 3(PSME3)
TCOF1	6949	Homo sapiens	treacle ribosome biogenesis factor 1(TCOF1)
GSTO1	9446	Homo sapiens	glutathione S-transferase omega 1(GSTO1)
TOMM70	9868	Homo sapiens	translocase of outer mitochondrial membrane 70(TOMM70)
DDX19A	55308	Homo sapiens	DEAD-box helicase 19A(DDX19A)
P3H1	64175	Homo sapiens	prolyl 3-hydroxylase 1(P3H1)
SNRPA1	6627	Homo sapiens	small nuclear ribonucleoprotein polypeptide A'(SNRPA1)
HSD17B10	3028	Homo sapiens	hydroxysteroid 17-beta dehydrogenase 10(HSD17B10)
RFC4	5984	Homo sapiens	replication factor C subunit 4(RFC4)
HK2	3099	Homo sapiens	hexokinase 2(HK2)
SAR1A	56681	Homo sapiens	secretion associated Ras related GTPase 1A(SAR1A)
NT5DC2	64943	Homo sapiens	5'-nucleotidase domain containing 2(NT5DC2)
KARS1	3735	Homo sapiens	lysyl-tRNA synthetase 1(KARS1)
ALDH7A1	501	Homo sapiens	aldehyde dehydrogenase 7 family member A1(ALDH7A1)
PSMB2	5690	Homo sapiens	proteasome 20S subunit beta 2(PSMB2)
PFKM	5213	Homo sapiens	phosphofructokinase, muscle(PFKM)
DYNC1I2	1781	Homo sapiens	dynein cytoplasmic 1 intermediate chain 2(DYNC1I2)
XPO7	23039	Homo sapiens	exportin 7(XPO7)
IPO11	51194	Homo sapiens	importin 11(IPO11)
PSMD6	9861	Homo sapiens	proteasome 26S subunit, non-ATPase 6(PSMD6)
ENAH	55740	Homo sapiens	ENAH actin regulator(ENAH)
IARS2	55699	Homo sapiens	isoleucyl-tRNA synthetase 2, mitochondrial(IARS2)
TSR1	55720	Homo sapiens	TSR1 ribosome maturation factor(TSR1)
RAB5C	5878	Homo sapiens	RAB5C, member RAS oncogene family(RAB5C)
ATXN10	25814	Homo sapiens	ataxin 10(ATXN10)
NCAPD2	9918	Homo sapiens	non-SMC condensin I complex subunit D2(NCAPD2)
ANXA2	302	Homo sapiens	annexin A2(ANXA2)
SBDS	51119	Homo sapiens	SBDS ribosome maturation factor(SBDS)
RFC3	5983	Homo sapiens	replication factor C subunit 3(RFC3)
RBM10	8241	Homo sapiens	RNA binding motif protein 10(RBM10)
PTPN11	5781	Homo sapiens	protein tyrosine phosphatase non-receptor type 11(PTPN11)
TMX1	81542	Homo sapiens	thioredoxin related transmembrane protein 1(TMX1)
ADH5	128	Homo sapiens	alcohol dehydrogenase 5 (class III), chi polypeptide(ADH5)
PRPF4	9128	Homo sapiens	pre-mRNA processing factor 4(PRPF4)
POR	5447	Homo sapiens	cytochrome p450 oxidoreductase(POR)
MAPK1	5594	Homo sapiens	mitogen-activated protein kinase 1(MAPK1)
PMPCA	23203	Homo sapiens	peptidase, mitochondrial processing subunit alpha(PMPCA)
RSL1D1	26156	Homo sapiens	ribosomal L1 domain containing 1(RSL1D1)
DDX42	11325	Homo sapiens	DEAD-box helicase 42(DDX42)
PRIM2	5558	Homo sapiens	DNA primase subunit 2(PRIM2)
UBAP2L	9898	Homo sapiens	ubiquitin associated protein 2 like(UBAP2L)
FAM50A	9130	Homo sapiens	family with sequence similarity 50 member A(FAM50A)
TLE3	7090	Homo sapiens	TLE family member 3, transcriptional corepressor(TLE3)
DDX54	79039	Homo sapiens	DEAD-box helicase 54(DDX54)
MCCC2	64087	Homo sapiens	methylcrotonyl-CoA carboxylase subunit 2(MCCC2)
PSMB7	5695	Homo sapiens	proteasome 20S subunit beta 7(PSMB7)
NAP1L4	4676	Homo sapiens	nucleosome assembly protein 1 like 4(NAP1L4)
ANKFY1	51479	Homo sapiens	ankyrin repeat and FYVE domain containing 1(ANKFY1)
ADAR	103	Homo sapiens	adenosine deaminase RNA specific(ADAR)
PTCD3	55037	Homo sapiens	pentatricopeptide repeat domain 3(PTCD3)
NDUFS2	4720	Homo sapiens	NADH:ubiquinone oxidoreductase core subunit S2(NDUFS2)
SNRPA	6626	Homo sapiens	small nuclear ribonucleoprotein polypeptide A(SNRPA)
ANXA7	310	Homo sapiens	annexin A7(ANXA7)
CPT2	1376	Homo sapiens	carnitine palmitoyltransferase 2(CPT2)
NANS	54187	Homo sapiens	N-acetylneuraminate synthase(NANS)
DCAKD	79877	Homo sapiens	dephospho-CoA kinase domain containing(DCAKD)
PSMB5	5693	Homo sapiens	proteasome 20S subunit beta 5(PSMB5)
OTUB1	55611	Homo sapiens	OTU deubiquitinase, ubiquitin aldehyde binding 1(OTUB1)
DHTKD1	55526	Homo sapiens	dehydrogenase E1 and transketolase domain containing 1(DHTKD1)
MRPL9	65005	Homo sapiens	mitochondrial ribosomal protein L9(MRPL9)
MTREX	23517	Homo sapiens	Mtr4 exosome RNA helicase(MTREX)
STRAP	11171	Homo sapiens	serine/threonine kinase receptor associated protein(STRAP)
CUL2	8453	Homo sapiens	cullin 2(CUL2)
SEC23B	10483	Homo sapiens	SEC23 homolog B, COPII coat complex component(SEC23B)
FXR2	9513	Homo sapiens	FMR1 autosomal homolog 2(FXR2)
SRRM1	10250	Homo sapiens	serine and arginine repetitive matrix 1(SRRM1)

### Sheet: Direct Interactors
Gene Symbol	Entrez Gene ID	Species	Gene Name
BCAR1	9564	Homo sapiens	BCAR1 scaffold protein, Cas family member(BCAR1)
HSPA1A	3303	Homo sapiens	heat shock protein family A (Hsp70) member 1A(HSPA1A)
TUBB	203068	Homo sapiens	tubulin beta class I(TUBB)
PTK2	5747	Homo sapiens	protein tyrosine kinase 2(PTK2)
HSPA8	3312	Homo sapiens	heat shock protein family A (Hsp70) member 8(HSPA8)
HSP90AB1	3326	Homo sapiens	heat shock protein 90 alpha family class B member 1(HSP90AB1)
TUBA1A	7846	Homo sapiens	tubulin alpha 1a(TUBA1A)
CKMT1A	548596	Homo sapiens	creatine kinase, mitochondrial 1A(CKMT1A)
DSP	1832	Homo sapiens	desmoplakin(DSP)
PRKDC	5591	Homo sapiens	protein kinase, DNA-activated, catalytic subunit(PRKDC)
SLC25A5	292	Homo sapiens	solute carrier family 25 member 5(SLC25A5)
HSPA9	3313	Homo sapiens	heat shock protein family A (Hsp70) member 9(HSPA9)
EEF1A1	1915	Homo sapiens	eukaryotic translation elongation factor 1 alpha 1(EEF1A1)
TRAP1	10131	Homo sapiens	TNF receptor associated protein 1(TRAP1)
RPS9	6203	Homo sapiens	ribosomal protein S9(RPS9)
RPL13A	23521	Homo sapiens	ribosomal protein L13a(RPL13A)
RPL13	6137	Homo sapiens	ribosomal protein L13(RPL13)
PHGDH	26227	Homo sapiens	phosphoglycerate dehydrogenase(PHGDH)
RPL18A	6142	Homo sapiens	ribosomal protein L18a(RPL18A)
RPL8	6132	Homo sapiens	ribosomal protein L8(RPL8)
RPL6	6128	Homo sapiens	ribosomal protein L6(RPL6)
RPL7	6129	Homo sapiens	ribosomal protein L7(RPL7)
RPS18	6222	Homo sapiens	ribosomal protein S18(RPS18)
RPL10	6134	Homo sapiens	ribosomal protein L10(RPL10)
RPL10A	4736	Homo sapiens	ribosomal protein L10a(RPL10A)
RPS6	6194	Homo sapiens	ribosomal protein S6(RPS6)
UBB	7314	Homo sapiens	ubiquitin B(UBB)
HNRNPM	4670	Homo sapiens	heterogeneous nuclear ribonucleoprotein M(HNRNPM)
RPL9	6133	Homo sapiens	ribosomal protein L9(RPL9)
RPL14	9045	Homo sapiens	ribosomal protein L14(RPL14)
PARP1	142	Homo sapiens	poly(ADP-ribose) polymerase 1(PARP1)
EIF3A	8661	Homo sapiens	eukaryotic translation initiation factor 3 subunit A(EIF3A)
HNRNPK	3190	Homo sapiens	heterogeneous nuclear ribonucleoprotein K(HNRNPK)
RPS3	6188	Homo sapiens	ribosomal protein S3(RPS3)
RPS14	6208	Homo sapiens	ribosomal protein S14(RPS14)
IARS1	3376	Homo sapiens	isoleucyl-tRNA synthetase 1(IARS1)
MT-CO2	4513	Homo sapiens	mitochondrially encoded cytochrome c oxidase II(MT-CO2)
PXN	5829	Homo sapiens	paxillin(PXN)
FASN	2194	Homo sapiens	fatty acid synthase(FASN)
RPL28	6158	Homo sapiens	ribosomal protein L28(RPL28)
KPNB1	3837	Homo sapiens	karyopherin subunit beta 1(KPNB1)
LDHA	3939	Homo sapiens	lactate dehydrogenase A(LDHA)
LDHB	3945	Homo sapiens	lactate dehydrogenase B(LDHB)
RPS8	6202	Homo sapiens	ribosomal protein S8(RPS8)
RPL18	6141	Homo sapiens	ribosomal protein L18(RPL18)
DDX17	10521	Homo sapiens	DEAD-box helicase 17(DDX17)
PHB2	11331	Homo sapiens	prohibitin 2(PHB2)
CSE1L	1434	Homo sapiens	chromosome segregation 1 like(CSE1L)
RPL36	25873	Homo sapiens	ribosomal protein L36 (RPL36)
ACLY	47	Homo sapiens	ATP citrate lyase(ACLY)
ATP1A1	476	Homo sapiens	ATPase Na+/K+ transporting subunit alpha 1(ATP1A1)
RPS11	6205	Homo sapiens	ribosomal protein S11(RPS11)
ATAD3B	83858	Homo sapiens	ATPase family AAA domain containing 3B(ATAD3B)
EEF2	1938	Homo sapiens	eukaryotic translation elongation factor 2(EEF2)
HSPA5	3309	Homo sapiens	heat shock protein family A (Hsp70) member 5(HSPA5)
SRSF4	6429	Homo sapiens	serine and arginine rich splicing factor 4(SRSF4)
HSPD1	3329	Homo sapiens	heat shock protein family D (Hsp60) member 1(HSPD1)
GAPDH	2597	Homo sapiens	glyceraldehyde-3-phosphate dehydrogenase(GAPDH)
RPL27A	6157	Homo sapiens	ribosomal protein L27a(RPL27A)
DDX5	1655	Homo sapiens	DEAD-box helicase 5(DDX5)
RPS27	6232	Homo sapiens	ribosomal protein S27(RPS27)
HNRNPC	3183	Homo sapiens	heterogeneous nuclear ribonucleoprotein C(HNRNPC)
DHX9	1660	Homo sapiens	DExH-box helicase 9(DHX9)
RPN1	6184	Homo sapiens	ribophorin I(RPN1)
ATP5F1A	498	Homo sapiens	ATP synthase F1 subunit alpha(ATP5F1A)
MYH9	4627	Homo sapiens	myosin heavy chain 9(MYH9)
RPL4	6124	Homo sapiens	ribosomal protein L4(RPL4)
RPS16	6217	Homo sapiens	ribosomal protein S16(RPS16)
DYNC1H1	1778	Homo sapiens	dynein cytoplasmic 1 heavy chain 1(DYNC1H1)
CCT3	7203	Homo sapiens	chaperonin containing TCP1 subunit 3(CCT3)
RPS13	6207	Homo sapiens	ribosomal protein S13(RPS13)
PDIA3	2923	Homo sapiens	protein disulfide isomerase family A member 3(PDIA3)
PHB	5245	Homo sapiens	prohibitin(PHB)
CDK1	983	Homo sapiens	cyclin dependent kinase 1(CDK1)
RPL26	6154	Homo sapiens	ribosomal protein L26(RPL26)
SRP68	6730	Homo sapiens	signal recognition particle 68(SRP68)
TMEM33	55161	Homo sapiens	transmembrane protein 33(TMEM33)
XPOT	11260	Homo sapiens	exportin for tRNA(XPOT)
