## Supplemental Table 2 for "Focal adhesion-derived liquid-liquid phase separations regulate mRNA translation"

### Sheet: mRNA in droplet
Gene Symbol	Entrez Gene ID	Species	Gene Name
CYP26B1	56603	Homo sapiens	cytochrome P450 family 26 subfamily B member 1(CYP26B1)
NME1-NME2	654364	Homo sapiens	NME1-NME2 readthrough(NME1-NME2)
ZMYND11	10771	Homo sapiens	zinc finger MYND-type containing 11(ZMYND11)
SYT13	57586	Homo sapiens	synaptotagmin 13(SYT13)
CDH10	1008	Homo sapiens	cadherin 10(CDH10)
NPFFR2	10886	Homo sapiens	neuropeptide FF receptor 2(NPFFR2)
FOSL2	2355	Homo sapiens	FOS like 2, AP-1 transcription factor subunit(FOSL2)
MAP2	4133	Homo sapiens	microtubule associated protein 2(MAP2)
GPATCH2L	55668	Homo sapiens	G-patch domain containing 2 like(GPATCH2L)
CDV3	55573	Homo sapiens	CDV3 homolog(CDV3)
HMOX1	3162	Homo sapiens	heme oxygenase 1(HMOX1)
SLC17A9	63910	Homo sapiens	solute carrier family 17 member 9(SLC17A9)
SRPX2	27286	Homo sapiens	sushi repeat containing protein X-linked 2(SRPX2)
UBFD1	56061	Homo sapiens	ubiquitin family domain containing 1(UBFD1)
AMH	268	Homo sapiens	anti-Mullerian hormone(AMH)
CHRNE	1145	Homo sapiens	cholinergic receptor nicotinic epsilon subunit(CHRNE)
AREG	374	Homo sapiens	amphiregulin(AREG)
BIRC2	329	Homo sapiens	baculoviral IAP repeat containing 2(BIRC2)
UPK1B	7348	Homo sapiens	uroplakin 1B(UPK1B)
PEX5L	51555	Homo sapiens	peroxisomal biogenesis factor 5 like(PEX5L)
ABHD14A-ACY1	100526760	Homo sapiens	ABHD14A-ACY1 readthrough(ABHD14A-ACY1)
VIPR1	7433	Homo sapiens	vasoactive intestinal peptide receptor 1(VIPR1)
APC2	10297	Homo sapiens	APC regulator of WNT signaling pathway 2(APC2)
AMPD1	270	Homo sapiens	adenosine monophosphate deaminase 1(AMPD1)
SGK1	6446	Homo sapiens	serum/glucocorticoid regulated kinase 1(SGK1)
DNAH7	56171	Homo sapiens	dynein axonemal heavy chain 7(DNAH7)
MRM2	29960	Homo sapiens	mitochondrial rRNA methyltransferase 2(MRM2)
BTN1A1	696	Homo sapiens	butyrophilin subfamily 1 member A1(BTN1A1)
NRSN2	80023	Homo sapiens	neurensin 2(NRSN2)
TPH1	7166	Homo sapiens	tryptophan hydroxylase 1(TPH1)
CARD6	84674	Homo sapiens	caspase recruitment domain family member 6(CARD6)
NGF	4803	Homo sapiens	nerve growth factor(NGF)
IL15RA	3601	Homo sapiens	interleukin 15 receptor subunit alpha(IL15RA)
HRH4	59340	Homo sapiens	histamine receptor H4(HRH4)
SOX3	6658	Homo sapiens	SRY-box transcription factor 3(SOX3)
DTX1	1840	Homo sapiens	deltex E3 ubiquitin ligase 1(DTX1)
CYP27A1	1593	Homo sapiens	cytochrome P450 family 27 subfamily A member 1(CYP27A1)
ANGPTL2	23452	Homo sapiens	angiopoietin like 2(ANGPTL2)
BAAT	570	Homo sapiens	bile acid-CoA:amino acid N-acyltransferase(BAAT)
CCN3	4856	Homo sapiens	cellular communication network factor 3(CCN3)
DNAJB5	25822	Homo sapiens	DnaJ heat shock protein family (Hsp40) member B5(DNAJB5)
C11orf70	--	--	--
GCOM1	145781	Homo sapiens	GCOM1, MYZAP-POLR2M combined locus(GCOM1)
MYOF	26509	Homo sapiens	myoferlin(MYOF)
CUZD1	50624	Homo sapiens	CUB and zona pellucida like domains 1(CUZD1)
DUSP6	1848	Homo sapiens	dual specificity phosphatase 6(DUSP6)
NLRC5	84166	Homo sapiens	NLR family CARD domain containing 5(NLRC5)
CMTM2	146225	Homo sapiens	CKLF like MARVEL transmembrane domain containing 2(CMTM2)
HHIPL2	79802	Homo sapiens	HHIP like 2(HHIPL2)
DQX1	165545	Homo sapiens	DEAQ-box RNA dependent ATPase 1(DQX1)
CTDSPL	10217	Homo sapiens	CTD small phosphatase like(CTDSPL)
ROPN1L	83853	Homo sapiens	rhophilin associated tail protein 1 like(ROPN1L)
MYLK4	340156	Homo sapiens	myosin light chain kinase family member 4(MYLK4)
DCDC2	51473	Homo sapiens	doublecortin domain containing 2(DCDC2)
PNLDC1	154197	Homo sapiens	PARN like ribonuclease domain containing exonuclease 1(PNLDC1)
RBAK	57786	Homo sapiens	RB associated KRAB zinc finger(RBAK)
DPYS	1807	Homo sapiens	dihydropyrimidinase(DPYS)
CRB2	286204	Homo sapiens	crumbs cell polarity complex component 2(CRB2)
ANKRD1	27063	Homo sapiens	ankyrin repeat domain 1(ANKRD1)
CATSPER3	347732	Homo sapiens	cation channel sperm associated 3(CATSPER3)
BCL2L11	10018	Homo sapiens	BCL2 like 11(BCL2L11)
GRHL3	57822	Homo sapiens	grainyhead like transcription factor 3(GRHL3)
GBP2	2634	Homo sapiens	guanylate binding protein 2(GBP2)
TRIM17	51127	Homo sapiens	tripartite motif containing 17(TRIM17)
DCST2	127579	Homo sapiens	DC-STAMP domain containing 2(DCST2)
TMEM79	84283	Homo sapiens	transmembrane protein 79(TMEM79)
GRM2	2912	Homo sapiens	glutamate metabotropic receptor 2(GRM2)
IL15	3600	Homo sapiens	interleukin 15(IL15)
ZNF474	133923	Homo sapiens	zinc finger protein 474(ZNF474)
FBP1	2203	Homo sapiens	fructose-bisphosphatase 1(FBP1)
STOX1	219736	Homo sapiens	storkhead box 1(STOX1)
SYNPO2L	79933	Homo sapiens	synaptopodin 2 like(SYNPO2L)
TMPRSS5	80975	Homo sapiens	transmembrane serine protease 5(TMPRSS5)
C15orf48	84419	Homo sapiens	chromosome 15 open reading frame 48(C15orf48)
FAM110B	90362	Homo sapiens	family with sequence similarity 110 member B(FAM110B)
PTAFR	5724	Homo sapiens	platelet activating factor receptor(PTAFR)
CXCL8	3576	Homo sapiens	C-X-C motif chemokine ligand 8(CXCL8)
DPY19L2P2	349152	Homo sapiens	DPY19L2 pseudogene 2(DPY19L2P2)
RBMXL2	27288	Homo sapiens	RBMX like 2(RBMXL2)
NMUR1	10316	Homo sapiens	neuromedin U receptor 1(NMUR1)
EFCAB12	90288	Homo sapiens	EF-hand calcium binding domain 12(EFCAB12)
MAB21L3	126868	Homo sapiens	mab-21 like 3(MAB21L3)
AC013489.1	--	--	--
TLR1	7096	Homo sapiens	toll like receptor 1(TLR1)
YPEL2	388403	Homo sapiens	yippee like 2(YPEL2)
AMIGO3	386724	Homo sapiens	adhesion molecule with Ig like domain 3(AMIGO3)
SSNA1	8636	Homo sapiens	SS nuclear autoantigen 1(SSNA1)
MAGEB6	158809	Homo sapiens	MAGE family member B6(MAGEB6)
AL358781.1	--	--	--
C8orf4	--	--	--
ZBTB38	253461	Homo sapiens	zinc finger and BTB domain containing 38(ZBTB38)
ZNF223	7766	Homo sapiens	zinc finger protein 223(ZNF223)
FBXO34	55030	Homo sapiens	F-box protein 34(FBXO34)
HTR1D	3352	Homo sapiens	5-hydroxytryptamine receptor 1D(HTR1D)
ARL14	80117	Homo sapiens	ADP ribosylation factor like GTPase 14(ARL14)
TMEM102	284114	Homo sapiens	transmembrane protein 102(TMEM102)
NME9	347736	Homo sapiens	NME/NM23 family member 9(NME9)
NXPH4	11247	Homo sapiens	neurexophilin 4(NXPH4)
LINC01006	--	--	--
LRIT3	345193	Homo sapiens	leucine rich repeat, Ig-like and transmembrane domains 3(LRIT3)
TREX2	11219	Homo sapiens	three prime repair exonuclease 2(TREX2)
ACTG1	71	Homo sapiens	actin gamma 1(ACTG1)
TMPRSS2	7113	Homo sapiens	transmembrane serine protease 2(TMPRSS2)
KCND2	3751	Homo sapiens	potassium voltage-gated channel subfamily D member 2(KCND2)
IRS3P	442338	Homo sapiens	insulin receptor substrate 3, pseudogene(IRS3P)
RFX6	222546	Homo sapiens	regulatory factor X6(RFX6)
ZNF445	353274	Homo sapiens	zinc finger protein 445(ZNF445)
LRRC70	100130733	Homo sapiens	leucine rich repeat containing 70(LRRC70)
MST1P2	11209	Homo sapiens	macrophage stimulating 1 pseudogene 2(MST1P2)
KIAA1024L	--	--	--
RNF133	168433	Homo sapiens	ring finger protein 133(RNF133)
SMTNL2	342527	Homo sapiens	smoothelin like 2(SMTNL2)
UTS2B	257313	Homo sapiens	urotensin 2B(UTS2B)
KAZN	23254	Homo sapiens	kazrin, periplakin interacting protein(KAZN)
INCA1	388324	Homo sapiens	inhibitor of CDK, cyclin A1 interacting protein 1(INCA1)
SPTSSB	165679	Homo sapiens	serine palmitoyltransferase small subunit B(SPTSSB)
RAMP2-AS1	100190938	Homo sapiens	RAMP2 antisense RNA 1(RAMP2-AS1)
ZNF628	89887	Homo sapiens	zinc finger protein 628(ZNF628)
ZNF808	388558	Homo sapiens	zinc finger protein 808(ZNF808)
CCDC69	26112	Homo sapiens	coiled-coil domain containing 69(CCDC69)
BRINP2	57795	Homo sapiens	BMP/retinoic acid inducible neural specific 2(BRINP2)
GJC2	57165	Homo sapiens	gap junction protein gamma 2(GJC2)
ASB12	142689	Homo sapiens	ankyrin repeat and SOCS box containing 12(ASB12)
SYCE1L	100130958	Homo sapiens	synaptonemal complex central element protein 1 like(SYCE1L)
ARID3C	138715	Homo sapiens	AT-rich interaction domain 3C(ARID3C)
AC126755.1	--	--	--
SNORA9B	109616977	Homo sapiens	small nucleolar RNA, H/ACA box 9B(SNORA9B)
SNORA27	619499	Homo sapiens	small nucleolar RNA, H/ACA box 27(SNORA27)
FTH1P3	2498	Homo sapiens	ferritin heavy chain 1 pseudogene 3(FTH1P3)
RPL11P3	100271271	Homo sapiens	ribosomal protein L11 pseudogene 3(RPL11P3)
AC104758.1	--	--	--
LINC01356	100996702	Homo sapiens	long intergenic non-protein coding RNA 1356(LINC01356)
RPS16P5	647190	Homo sapiens	ribosomal protein S16 pseudogene 5(RPS16P5)
LAP3P1	100873864	Homo sapiens	leucine aminopeptidase 3 pseudogene 1(LAP3P1)
SNORD88B	692203	Homo sapiens	small nucleolar RNA, C/D box 88B(SNORD88B)
TIAF1	--	--	--
AC099786.2	--	--	--
KCNC4-AS1	--	--	--
AC078883.1	--	--	--
LINC02158	--	--	--
ACTG1P24	441783	Homo sapiens	actin gamma 1 pseudogene 24(ACTG1P24)
ACTG1P12	100418921	Homo sapiens	actin gamma 1 pseudogene 12(ACTG1P12)
KIF4B	285643	Homo sapiens	kinesin family member 4B(KIF4B)
AL359541.1	--	--	--
SPAG5-AS1	100506436	Homo sapiens	SPAG5 antisense RNA 1(SPAG5-AS1)
PMS2P7	100101440	Homo sapiens	PMS1 homolog 2, mismatch repair system component pseudogene 7(PMS2P7)
TMPOP1	100129772	Homo sapiens	thymopoietin pseudogene 1(TMPOP1)
EPHA1-AS1	285965	Homo sapiens	EPHA1 antisense RNA 1(EPHA1-AS1)
DPY19L1P1	100129460	Homo sapiens	DPY19L1 pseudogene 1(DPY19L1P1)
FO681548.1	--	--	--
PRAC2	360205	Homo sapiens	PRAC2 small nuclear protein(PRAC2)
CDC42-IT1	100874292	Homo sapiens	CDC42 intronic transcript 1(CDC42-IT1)
RPL4P6	100271033	Homo sapiens	ribosomal protein L4 pseudogene 6(RPL4P6)
LINC00595	414243	Homo sapiens	long intergenic non-protein coding RNA 595(LINC00595)
AC079354.3	--	--	--
AL359853.2	--	--	--
NUTM2HP	729023	Homo sapiens	NUT family member 2H, pseudogene(NUTM2HP)
AL161457.2	--	--	--
ZNF197-AS1	100874094	Homo sapiens	ZNF197 antisense RNA 1(ZNF197-AS1)
CYP2T1P	171523	Homo sapiens	cytochrome P450 family 2 subfamily T member 1, pseudogene(CYP2T1P)
AL671855.1	--	--	--
NUS1P2	646208	Homo sapiens	NUS1 pseudogene 2(NUS1P2)
AC015795.1	--	--	--
MYCBP2-AS1	100874212	Homo sapiens	MYCBP2 antisense RNA 1(MYCBP2-AS1)
ACTG1P4	648740	Homo sapiens	actin gamma 1 pseudogene 4(ACTG1P4)
DNAJC9-AS1	414245	Homo sapiens	DNAJC9 and MRPS16 antisense RNA 1(DNAJC9-AS1)
BMS1P10	728611	Homo sapiens	BMS1 pseudogene 10(BMS1P10)
AL121992.1	--	--	--
XRCC6P1	387703	Homo sapiens	X-ray repair cross complementing 6 pseudogene 1(XRCC6P1)
LRRC37A2	474170	Homo sapiens	leucine rich repeat containing 37 member A2(LRRC37A2)
SNORD2	619567	Homo sapiens	small nucleolar RNA, C/D box 2(SNORD2)
KMT2E-AS1	100216545	Homo sapiens	KMT2E antisense RNA 1(KMT2E-AS1)
CDRT4	284040	Homo sapiens	CMT1A duplicated region transcript 4(CDRT4)
AC093627.4	--	--	--
AC079944.2	--	--	--
JMJD7	100137047	Homo sapiens	jumonji domain containing 7(JMJD7)
RN7SL67P	106479248	Homo sapiens	RNA, 7SL, cytoplasmic 67, pseudogene(RN7SL67P)
AL390195.1	--	--	--
AL645922.1	--	--	--
SMARCA5-AS1	100128055	Homo sapiens	SMARCA5 antisense RNA 1(SMARCA5-AS1)
EXTL3-AS1	101929402	Homo sapiens	EXTL3 antisense RNA 1(EXTL3-AS1)
AC010547.1	--	--	--
LINC02014	105374105	Homo sapiens	long intergenic non-protein coding RNA 2014(LINC02014)
AC104137.1	--	--	--
AC091965.1	--	--	--
AC011411.1	--	--	--
AL157400.5	--	--	--
AC136604.3	--	--	--
CENPS-CORT	100526739	Homo sapiens	CENPS-CORT readthrough(CENPS-CORT)
AC079795.1	--	--	--
AC122718.2	--	--	--
OSGEPL1-AS1	101409258	Homo sapiens	OSGEPL1 antisense RNA 1(OSGEPL1-AS1)
PCDHGA8	9708	Homo sapiens	protocadherin gamma subfamily A, 8(PCDHGA8)
SNHG9	735301	Homo sapiens	small nucleolar RNA host gene 9(SNHG9)
AC108471.2	--	--	--
AC018523.2	--	--	--
DND1	373863	Homo sapiens	DND microRNA-mediated repression inhibitor 1(DND1)
AP001160.1	--	--	--
AP001453.2	--	--	--
DDN-AS1	105369758	Homo sapiens	DDN and PRKAG1 antisense RNA 1(DDN-AS1)
AC025569.1	--	--	--
AC011448.1	--	--	--
AL358334.2	--	--	--
AC105001.2	--	--	--
LINC02301	101928599	Homo sapiens	long intergenic non-protein coding RNA 2301(LINC02301)
BLOC1S5-TXNDC5	100526836	Homo sapiens	BLOC1S5-TXNDC5 readthrough (NMD candidate)(BLOC1S5-TXNDC5)
AL110118.2	--	--	--
AC074091.1	--	--	--
AC118658.1	--	--	--
AL136295.4	--	--	--
CRTC3-AS1	101926895	Homo sapiens	CRTC3 antisense RNA 1(CRTC3-AS1)
AL157700.1	--	--	--
PMF1-BGLAP	100527963	Homo sapiens	PMF1-BGLAP readthrough(PMF1-BGLAP)
AC093525.2	--	--	--
AC055855.2	--	--	--
AC145285.4	--	--	--
ADPGK-AS1	100287559	Homo sapiens	ADPGK antisense RNA 1(ADPGK-AS1)
LINC00622	644242	Homo sapiens	long intergenic non-protein coding RNA 622(LINC00622)
AC016722.3	--	--	--
AC010266.2	--	--	--
AC009065.5	--	--	--
AL592424.1	--	--	--
AL353803.4	--	--	--
PYCARD-AS1	100652740	Homo sapiens	PYCARD antisense RNA 1(PYCARD-AS1)
AL023803.1	--	--	--
AC027279.2	--	--	--
AL031708.1	--	--	--
AC040162.1	--	--	--
AC004771.4	--	--	--
AC005670.2	--	--	--
AC040162.3	--	--	--
AC027796.5	--	--	--
AP001033.1	--	--	--
ZNF488	118738	Homo sapiens	zinc finger protein 488(ZNF488)
AC090616.6	--	--	--
AC018761.2	--	--	--
AD000671.2	--	--	--
AC005954.1	--	--	--
AC012254.2	--	--	--
ZNF790-AS1	284408	Homo sapiens	ZNF790 antisense RNA 1(ZNF790-AS1)
AC015936.1	--	--	--
AC011489.1	--	--	--
AC036176.1	--	--	--
AC016582.2	--	--	--
AC010680.1	--	--	--
AC022144.1	--	--	--
AC007192.1	--	--	--
AC011445.1	--	--	--
FAM156A	29057	Homo sapiens	family with sequence similarity 156 member A(FAM156A)
AC003006.1	--	--	--
LINC00528	200298	Homo sapiens	long intergenic non-protein coding RNA 528(LINC00528)
AC007375.3	--	--	--
AC026150.3	--	--	--
AL360012.1	--	--	--
URGCP-MRPS24	100534592	Homo sapiens	URGCP-MRPS24 readthrough(URGCP-MRPS24)
AL023806.1	--	--	--
AC015849.5	--	--	--
AC087623.3	--	--	--
AC097358.2	--	--	--
AL138724.1	--	--	--
AC090948.2	--	--	--
AL136982.6	--	--	--
AC006027.1	--	--	--
AC073107.1	--	--	--
AC211476.2	--	--	--
AL159169.2	--	--	--
AC092574.1	--	--	--
AL390726.4	--	--	--
AC093799.2	--	--	--
AC018690.1	--	--	--
AC022898.2	--	--	--
AC006011.2	--	--	--
AC106028.4	--	--	--
CU633967.1	--	--	--
NPHP3-ACAD11	100532724	Homo sapiens	NPHP3-ACAD11 readthrough (NMD candidate)(NPHP3-ACAD11)
AL023803.2	--	--	--
AC110285.6	--	--	--
SNORD27	9301	Homo sapiens	small nucleolar RNA, C/D box 27(SNORD27)
AC008073.3	--	--	--
AC036214.3	--	--	--
AL583836.1	--	--	--
AC005363.2	--	--	--
AC008147.4	--	--	--
AC092645.1	--	--	--
AC080188.3	--	--	--
AC093525.9	--	--	--
AL162426.1	--	--	--
AL096817.1	--	--	--
AC022336.3	--	--	--
SCARNA4	677771	Homo sapiens	small Cajal body-specific RNA 4(SCARNA4)
MIR3651	100500918	Homo sapiens	microRNA 3651(MIR3651)
AC120114.5	--	--	--
AL157888.1	--	--	--
AC000095.2	--	--	--
AC116366.3	--	--	--
MIR4707	100616424	Homo sapiens	microRNA 4707(MIR4707)
AL358472.5	--	--	--
