## Supplemental Table 3 for "Focal adhesion-derived liquid-liquid phase separations regulate mRNA translation"

### Sheet: mRNA Diff reg
Gene Symbol	Entrez Gene ID	Species	Gene Name
CYP26B1	56603	Homo sapiens	cytochrome P450 family 26 subfamily B member 1(CYP26B1)
CDKL3	51265	Homo sapiens	cyclin dependent kinase like 3(CDKL3)
NME1-NME2	654364	Homo sapiens	NME1-NME2 readthrough(NME1-NME2)
ANOS1	3730	Homo sapiens	anosmin 1(ANOS1)
CYP24A1	1591	Homo sapiens	cytochrome P450 family 24 subfamily A member 1(CYP24A1)
TNC	3371	Homo sapiens	tenascin C(TNC)
GALC	2581	Homo sapiens	galactosylceramidase(GALC)
CCDC85A	114800	Homo sapiens	coiled-coil domain containing 85A(CCDC85A)
DLX3	1747	Homo sapiens	distal-less homeobox 3(DLX3)
KIAA1107	--	--	--
PTGS2	5743	Homo sapiens	prostaglandin-endoperoxide synthase 2(PTGS2)
FOSL2	2355	Homo sapiens	FOS like 2, AP-1 transcription factor subunit(FOSL2)
FOLH1	2346	Homo sapiens	folate hydrolase 1(FOLH1)
GNA11	2767	Homo sapiens	G protein subunit alpha 11(GNA11)
MFNG	4242	Homo sapiens	MFNG O-fucosylpeptide 3-beta-N-acetylglucosaminyltransferase(MFNG)
MLC1	23209	Homo sapiens	modulator of VRAC current 1(MLC1)
XIAP	331	Homo sapiens	X-linked inhibitor of apoptosis(XIAP)
GABRE	2564	Homo sapiens	gamma-aminobutyric acid type A receptor subunit epsilon(GABRE)
AURKC	6795	Homo sapiens	aurora kinase C(AURKC)
EBI3	10148	Homo sapiens	Epstein-Barr virus induced 3(EBI3)
CYP3A5	1577	Homo sapiens	cytochrome P450 family 3 subfamily A member 5(CYP3A5)
SERPINE1	5054	Homo sapiens	serpin family E member 1(SERPINE1)
TGFBR1	7046	Homo sapiens	transforming growth factor beta receptor 1(TGFBR1)
ENG	2022	Homo sapiens	endoglin(ENG)
RLN1	6013	Homo sapiens	relaxin 1(RLN1)
VSIR	64115	Homo sapiens	V-set immunoregulatory receptor(VSIR)
RAPGEFL1	51195	Homo sapiens	Rap guanine nucleotide exchange factor like 1(RAPGEFL1)
SLC6A4	6532	Homo sapiens	solute carrier family 6 member 4(SLC6A4)
DHX58	79132	Homo sapiens	DExH-box helicase 58(DHX58)
MANSC1	54682	Homo sapiens	MANSC domain containing 1(MANSC1)
CDK2AP1	8099	Homo sapiens	cyclin dependent kinase 2 associated protein 1(CDK2AP1)
DNPH1	10591	Homo sapiens	2'-deoxynucleoside 5'-phosphate N-hydrolase 1(DNPH1)
CHD5	26038	Homo sapiens	chromodomain helicase DNA binding protein 5(CHD5)
CR2	1380	Homo sapiens	complement C3d receptor 2(CR2)
TCF21	6943	Homo sapiens	transcription factor 21(TCF21)
FGF23	8074	Homo sapiens	fibroblast growth factor 23(FGF23)
PCDHB8	56128	Homo sapiens	protocadherin beta 8(PCDHB8)
NFE2	4778	Homo sapiens	nuclear factor, erythroid 2(NFE2)
NMI	9111	Homo sapiens	N-myc and STAT interactor(NMI)
ZNF137P	7696	Homo sapiens	zinc finger protein 137, pseudogene(ZNF137P)
TMEM189-UBE2V1	--	--	--
BTN1A1	696	Homo sapiens	butyrophilin subfamily 1 member A1(BTN1A1)
COL21A1	81578	Homo sapiens	collagen type XXI alpha 1 chain(COL21A1)
ARMCX1	51309	Homo sapiens	armadillo repeat containing X-linked 1(ARMCX1)
TICAM1	148022	Homo sapiens	TIR domain containing adaptor molecule 1(TICAM1)
AP1M2	10053	Homo sapiens	adaptor related protein complex 1 subunit mu 2(AP1M2)
NRL	4901	Homo sapiens	neural retina leucine zipper(NRL)
GADD45G	10912	Homo sapiens	growth arrest and DNA damage inducible gamma(GADD45G)
PNPLA7	375775	Homo sapiens	patatin like phospholipase domain containing 7(PNPLA7)
ANGPTL6	83854	Homo sapiens	angiopoietin like 6(ANGPTL6)
BCAN	63827	Homo sapiens	brevican(BCAN)
NGF	4803	Homo sapiens	nerve growth factor(NGF)
PPP1R1A	5502	Homo sapiens	protein phosphatase 1 regulatory inhibitor subunit 1A(PPP1R1A)
STX6	10228	Homo sapiens	syntaxin 6(STX6)
ENPP2	5168	Homo sapiens	ectonucleotide pyrophosphatase/phosphodiesterase 2(ENPP2)
GMPR	2766	Homo sapiens	guanosine monophosphate reductase(GMPR)
CUZD1	50624	Homo sapiens	CUB and zona pellucida like domains 1(CUZD1)
SEPT11	--	--	--
FAM60A	--	--	--
TSSK4	283629	Homo sapiens	testis specific serine kinase 4(TSSK4)
CDH11	1009	Homo sapiens	cadherin 11(CDH11)
ITGA10	8515	Homo sapiens	integrin subunit alpha 10(ITGA10)
ILDR2	387597	Homo sapiens	immunoglobulin like domain containing receptor 2(ILDR2)
ACTA1	58	Homo sapiens	actin alpha 1, skeletal muscle(ACTA1)
ECE2	9718	Homo sapiens	endothelin converting enzyme 2(ECE2)
CPLX2	10814	Homo sapiens	complexin 2(CPLX2)
TTBK1	84630	Homo sapiens	tau tubulin kinase 1(TTBK1)
ITGB1BP2	26548	Homo sapiens	integrin subunit beta 1 binding protein 2(ITGB1BP2)
DPYS	1807	Homo sapiens	dihydropyrimidinase(DPYS)
HMCN2	256158	Homo sapiens	hemicentin 2(HMCN2)
ANKRD1	27063	Homo sapiens	ankyrin repeat domain 1(ANKRD1)
NPFFR1	64106	Homo sapiens	neuropeptide FF receptor 1(NPFFR1)
MKI67	4288	Homo sapiens	marker of proliferation Ki-67(MKI67)
IL18	3606	Homo sapiens	interleukin 18(IL18)
SERP2	387923	Homo sapiens	stress associated endoplasmic reticulum protein family member 2(SERP2)
GLT1D1	144423	Homo sapiens	glycosyltransferase 1 domain containing 1(GLT1D1)
SLC16A12	387700	Homo sapiens	solute carrier family 16 member 12(SLC16A12)
DGKE	8526	Homo sapiens	diacylglycerol kinase epsilon(DGKE)
VBP1	7411	Homo sapiens	VHL binding protein 1(VBP1)
SLC35B2	347734	Homo sapiens	solute carrier family 35 member B2(SLC35B2)
DGKI	9162	Homo sapiens	diacylglycerol kinase iota(DGKI)
ANKRD61	100310846	Homo sapiens	ankyrin repeat domain 61(ANKRD61)
CD1D	912	Homo sapiens	CD1d molecule(CD1D)
PKD1L1	168507	Homo sapiens	polycystin 1 like 1, transient receptor potential channel interacting(PKD1L1)
DEDD2	162989	Homo sapiens	death effector domain containing 2(DEDD2)
PMF1	11243	Homo sapiens	polyamine modulated factor 1(PMF1)
COL26A1	136227	Homo sapiens	collagen type XXVI alpha 1 chain(COL26A1)
ORAI2	80228	Homo sapiens	ORAI calcium release-activated calcium modulator 2(ORAI2)
GBP2	2634	Homo sapiens	guanylate binding protein 2(GBP2)
STPG2	285555	Homo sapiens	sperm tail PG-rich repeat containing 2(STPG2)
CCDC141	285025	Homo sapiens	coiled-coil domain containing 141(CCDC141)
GRM2	2912	Homo sapiens	glutamate metabotropic receptor 2(GRM2)
NPY1R	4886	Homo sapiens	neuropeptide Y receptor Y1(NPY1R)
GRPEL2	134266	Homo sapiens	GrpE like 2, mitochondrial(GRPEL2)
FAM183BP	--	--	--
PTCHD1	139411	Homo sapiens	patched domain containing 1(PTCHD1)
CLDN2	9075	Homo sapiens	claudin 2(CLDN2)
DDIAS	220042	Homo sapiens	DNA damage induced apoptosis suppressor(DDIAS)
MFAP4	4239	Homo sapiens	microfibril associated protein 4(MFAP4)
GPRC5B	51704	Homo sapiens	G protein-coupled receptor class C group 5 member B(GPRC5B)
FN3K	64122	Homo sapiens	fructosamine 3 kinase(FN3K)
TMC8	147138	Homo sapiens	transmembrane channel like 8(TMC8)
DNASE1L2	1775	Homo sapiens	deoxyribonuclease 1 like 2(DNASE1L2)
PCMTD1	115294	Homo sapiens	protein-L-isoaspartate (D-aspartate) O-methyltransferase domain containing 1(PCMTD1)
GFRA2	2675	Homo sapiens	GDNF family receptor alpha 2(GFRA2)
RSPH10B2	728194	Homo sapiens	radial spoke head 10 homolog B2(RSPH10B2)
CXCL8	3576	Homo sapiens	C-X-C motif chemokine ligand 8(CXCL8)
COMMD5	28991	Homo sapiens	COMM domain containing 5(COMMD5)
KCND3	3752	Homo sapiens	potassium voltage-gated channel subfamily D member 3(KCND3)
HOXC5	3222	Homo sapiens	homeobox C5(HOXC5)
INHBC	3626	Homo sapiens	inhibin subunit beta C(INHBC)
AMIGO3	386724	Homo sapiens	adhesion molecule with Ig like domain 3(AMIGO3)
CRYBG2	55057	Homo sapiens	crystallin beta-gamma domain containing 2(CRYBG2)
PRR18	285800	Homo sapiens	proline rich 18(PRR18)
C8orf4	--	--	--
MYOZ1	58529	Homo sapiens	myozenin 1(MYOZ1)
AC092656.1	--	--	--
ZNF664	144348	Homo sapiens	zinc finger protein 664(ZNF664)
MTURN	222166	Homo sapiens	maturin, neural progenitor differentiation regulator homolog(MTURN)
CFAP65	255101	Homo sapiens	cilia and flagella associated protein 65(CFAP65)
ZBTB20	26137	Homo sapiens	zinc finger and BTB domain containing 20(ZBTB20)
C5orf24	134553	Homo sapiens	chromosome 5 open reading frame 24(C5orf24)
NXPH4	11247	Homo sapiens	neurexophilin 4(NXPH4)
GDPGP1	390637	Homo sapiens	GDP-D-glucose phosphorylase 1(GDPGP1)
MAGEA2B	266740	Homo sapiens	MAGE family member A2B(MAGEA2B)
ANKRD45	339416	Homo sapiens	ankyrin repeat domain 45(ANKRD45)
DRD1	1812	Homo sapiens	dopamine receptor D1(DRD1)
FLRT2	23768	Homo sapiens	fibronectin leucine rich transmembrane protein 2(FLRT2)
TAL2	6887	Homo sapiens	TAL bHLH transcription factor 2(TAL2)
MST1P2	11209	Homo sapiens	macrophage stimulating 1 pseudogene 2(MST1P2)
CYP4F3	4051	Homo sapiens	cytochrome P450 family 4 subfamily F member 3(CYP4F3)
TPCN1	53373	Homo sapiens	two pore segment channel 1(TPCN1)
ZNF546	339327	Homo sapiens	zinc finger protein 546(ZNF546)
C9orf153	389766	Homo sapiens	chromosome 9 open reading frame 153(C9orf153)
SNHG28	284677	Homo sapiens	small nucleolar RNA host gene 28(SNHG28)
ZNF548	147694	Homo sapiens	zinc finger protein 548(ZNF548)
C9orf152	401546	Homo sapiens	chromosome 9 open reading frame 152(C9orf152)
MSANTD1	345222	Homo sapiens	Myb/SANT DNA binding domain containing 1(MSANTD1)
SP6	80320	Homo sapiens	Sp6 transcription factor(SP6)
ZNF107	51427	Homo sapiens	zinc finger protein 107(ZNF107)
C9orf163	158055	Homo sapiens	chromosome 9 putative open reading frame 163(C9orf163)
ARL9	132946	Homo sapiens	ADP ribosylation factor like GTPase 9(ARL9)
LAMB3	3914	Homo sapiens	laminin subunit beta 3(LAMB3)
CSF2RA	1438	Homo sapiens	colony stimulating factor 2 receptor subunit alpha(CSF2RA)
C2CD4A	145741	Homo sapiens	C2 calcium dependent domain containing 4A(C2CD4A)
BRINP2	57795	Homo sapiens	BMP/retinoic acid inducible neural specific 2(BRINP2)
ATP1A1-AS1	84852	Homo sapiens	ATP1A1 antisense RNA 1(ATP1A1-AS1)
HLA-DRA	3122	Homo sapiens	major histocompatibility complex, class II, DR alpha(HLA-DRA)
C17orf107	100130311	Homo sapiens	chromosome 17 open reading frame 107(C17orf107)
JPT2	90861	Homo sapiens	Jupiter microtubule associated homolog 2(JPT2)
SNORA68	26780	Homo sapiens	small nucleolar RNA, H/ACA box 68(SNORA68)
AKR7L	246181	Homo sapiens	aldo-keto reductase family 7 like (gene/pseudogene)(AKR7L)
SLC23A3	151295	Homo sapiens	solute carrier family 23 member 3(SLC23A3)
CLDN9	9080	Homo sapiens	claudin 9(CLDN9)
ZNF705E	--	--	--
AC104758.1	--	--	--
ARHGEF33	100271715	Homo sapiens	Rho guanine nucleotide exchange factor 33(ARHGEF33)
AL451074.1	--	--	--
RNASEK	440400	Homo sapiens	ribonuclease K(RNASEK)
RFPL4A	342931	Homo sapiens	ret finger protein like 4A(RFPL4A)
DAZAP2P1	645805	Homo sapiens	DAZ associated protein 2 pseudogene 1(DAZAP2P1)
AC099786.2	--	--	--
ADM5	199800	Homo sapiens	adrenomedullin 5 (putative)(ADM5)
MTCO3P19	107075156	Homo sapiens	MT-CO3 pseudogene 19(MTCO3P19)
AC138028.2	--	--	--
SMARCE1P1	100271884	Homo sapiens	SWI/SNF related, matrix associated, actin dependent regulator of chromatin, subfamily e, member 1 pseudogene 1(SMARCE1P1)
TNPO1P1	100418919	Homo sapiens	transportin 1 pseudogene 1(TNPO1P1)
CYP4A22-AS1	105378701	Homo sapiens	CYP4A22 antisense RNA 1(CYP4A22-AS1)
LINC01456	105373144	Homo sapiens	long intergenic non-protein coding RNA 1456(LINC01456)
AL158839.1	--	--	--
AC005082.1	--	--	--
DANCR	57291	Homo sapiens	differentiation antagonizing non-protein coding RNA(DANCR)
GTF2IP7	101927126	Homo sapiens	general transcription factor IIi pseudogene 7(GTF2IP7)
DLG1-AS1	100507086	Homo sapiens	DLG1 antisense RNA 1(DLG1-AS1)
AC012358.2	--	--	--
AC093495.1	--	--	--
AL049712.1	--	--	--
AC006059.1	--	--	--
CT45A11P	100129813	Homo sapiens	cancer/testis antigen family 45 member A11, pseudogene(CT45A11P)
LINC02525	100507194	Homo sapiens	long intergenic non-protein coding RNA 2525(LINC02525)
Z97353.1	--	--	--
IPO9-AS1	100873949	Homo sapiens	IPO9 antisense RNA 1(IPO9-AS1)
AL590399.4	--	--	--
AL365436.2	--	--	--
AC099336.1	--	--	--
AC019068.1	--	--	--
RNASEH2B-AS1	100874255	Homo sapiens	RNASEH2B antisense RNA 1(RNASEH2B-AS1)
EBAG9P1	100422254	Homo sapiens	EBAG9 pseudogene 1(EBAG9P1)
RPSAP13	3923	Homo sapiens	ribosomal protein SA pseudogene 13(RPSAP13)
JRK	8629	Homo sapiens	Jrk helix-turn-helix protein(JRK)
RPL7L1P3	100131964	Homo sapiens	RPL7L1 pseudogene 3(RPL7L1P3)
AC015795.1	--	--	--
PVRIG2P	101752334	Homo sapiens	PVR related immunoglobulin domain containing 2, pseudogene(PVRIG2P)
NUS1P1	729148	Homo sapiens	NUS1 pseudogene 1(NUS1P1)
LINC00896	150197	Homo sapiens	long intergenic non-protein coding RNA 896(LINC00896)
AC127070.2	--	--	--
LINC01351	--	--	--
PKN2-AS1	101927891	Homo sapiens	PKN2 antisense RNA 1(PKN2-AS1)
DGCR5	26220	Homo sapiens	DiGeorge syndrome critical region gene 5(DGCR5)
HLCS-IT1	100874294	Homo sapiens	HLCS intronic transcript 1(HLCS-IT1)
TXNDC5	81567	Homo sapiens	thioredoxin domain containing 5(TXNDC5)
ST3GAL6-AS1	100874207	Homo sapiens	ST3GAL6 antisense RNA 1(ST3GAL6-AS1)
AC092849.1	--	--	--
RN7SL481P	106481054	Homo sapiens	RNA, 7SL, cytoplasmic 481, pseudogene(RN7SL481P)
ARHGAP31-AS1	100874246	Homo sapiens	ARHGAP31 antisense RNA 1(ARHGAP31-AS1)
NECTIN3-AS1	100506555	Homo sapiens	NECTIN3 antisense RNA 1(NECTIN3-AS1)
B3GAT3P1	402146	Homo sapiens	beta-1,3-glucuronyltransferase 3 pseudogene 1(B3GAT3P1)
AC005154.3	--	--	--
AC113382.1	--	--	--
PLA2G4E-AS1	101928388	Homo sapiens	PLA2G4E antisense RNA 1(PLA2G4E-AS1)
AC009126.1	--	--	--
AC090204.1	--	--	--
CSTF3-AS1	--	--	--
MTATP6P1	106480796	Homo sapiens	MT-ATP6 pseudogene 1(MTATP6P1)
DSTNP2	171220	Homo sapiens	DSTN pseudogene 2(DSTNP2)
AL159163.1	--	--	--
EAF1-AS1	100873956	Homo sapiens	EAF1 antisense RNA 1(EAF1-AS1)
WBP1LP2	100506330	Homo sapiens	WBP1L pseudogene 2(WBP1LP2)
AC091173.1	--	--	--
ABCA11P	79963	Homo sapiens	ATP binding cassette subfamily A member 11, pseudogene(ABCA11P)
OSGEPL1-AS1	101409258	Homo sapiens	OSGEPL1 antisense RNA 1(OSGEPL1-AS1)
CLDN23	137075	Homo sapiens	claudin 23(CLDN23)
AC092818.1	--	--	--
AL360181.3	--	--	--
CKLF-CMTM1	100529251	Homo sapiens	CKLF-CMTM1 readthrough(CKLF-CMTM1)
AC103974.1	--	--	--
ANKHD1-EIF4EBP3	404734	Homo sapiens	ANKHD1-EIF4EBP3 readthrough(ANKHD1-EIF4EBP3)
FAM66D	100132923	Homo sapiens	family with sequence similarity 66 member D(FAM66D)
NEDD8-MDP1	100528064	Homo sapiens	NEDD8-MDP1 readthrough(NEDD8-MDP1)
TAS2R20	259295	Homo sapiens	taste 2 receptor member 20(TAS2R20)
AC092747.2	--	--	--
AC023055.1	--	--	--
MAP1LC3B2	643246	Homo sapiens	microtubule associated protein 1 light chain 3 beta 2(MAP1LC3B2)
AC125611.3	--	--	--
AC137834.1	--	--	--
HNRNPUP1	319134	Homo sapiens	heterogeneous nuclear ribonucleoprotein U pseudogene 1(HNRNPUP1)
AF111169.4	--	--	--
BUB1B-PAK6	106821730	Homo sapiens	BUB1B-PAK6 readthrough(BUB1B-PAK6)
ST20-MTHFS	100528021	Homo sapiens	ST20-MTHFS readthrough(ST20-MTHFS)
TGIF2-C20orf24	--	--	--
AC118658.1	--	--	--
AC093010.3	--	--	--
LCMT1-AS2	100506655	Homo sapiens	LCMT1 antisense RNA 2(LCMT1-AS2)
AOC4P	90586	Homo sapiens	amine oxidase copper containing 4, pseudogene(AOC4P)
AC008870.1	--	--	--
AC096734.2	--	--	--
AC100827.3	--	--	--
AL590004.4	--	--	--
LINC02193	105371423	Homo sapiens	long intergenic non-protein coding RNA 2193(LINC02193)
PYCARD-AS1	100652740	Homo sapiens	PYCARD antisense RNA 1(PYCARD-AS1)
AC002347.1	--	--	--
AC092368.3	--	--	--
AC027279.2	--	--	--
AL137782.1	--	--	--
AC027228.2	--	--	--
AC026954.2	--	--	--
SNORD3B-2	780852	Homo sapiens	small nucleolar RNA, C/D box 3B-2(SNORD3B-2)
AC020978.6	--	--	--
MMP12	4321	Homo sapiens	matrix metallopeptidase 12(MMP12)
AC127024.2	--	--	--
RN7SL657P	107074708	Homo sapiens	RNA, 7SL, cytoplasmic 657, pseudogene(RN7SL657P)
GJA5	2702	Homo sapiens	gap junction protein alpha 5(GJA5)
AC012213.3	--	--	--
AC008109.1	--	--	--
AC005775.1	--	--	--
LINC01842	101928845	Homo sapiens	long intergenic non-protein coding RNA 1842(LINC01842)
ZNF790-AS1	284408	Homo sapiens	ZNF790 antisense RNA 1(ZNF790-AS1)
UPK3BL1	100134938	Homo sapiens	uroplakin 3B like 1(UPK3BL1)
LINC02560	110806301	Homo sapiens	long intergenic non-protein coding RNA 2560(LINC02560)
AC008758.4	--	--	--
AC008764.4	--	--	--
AC024451.4	--	--	--
KC877982.1	--	--	--
AC015726.1	--	--	--
AL360012.1	--	--	--
BIVM-ERCC5	100533467	Homo sapiens	BIVM-ERCC5 readthrough(BIVM-ERCC5)
AC026367.1	--	--	--
AC093915.1	--	--	--
PKD1P6-NPIPP1	105369154	Homo sapiens	PKD1P6-NPIPP1 readthrough(PKD1P6-NPIPP1)
URGCP-MRPS24	100534592	Homo sapiens	URGCP-MRPS24 readthrough(URGCP-MRPS24)
AL355297.4	--	--	--
AL603832.3	--	--	--
AL162258.1	--	--	--
AC104118.1	--	--	--
AL031963.3	--	--	--
AC074032.1	--	--	--
AC022384.1	--	--	--
AL031432.3	--	--	--
AL136982.6	--	--	--
AP000347.1	--	--	--
ZSWIM8-AS1	100507331	Homo sapiens	ZSWIM8 antisense RNA 1(ZSWIM8-AS1)
AC073107.1	--	--	--
AC074044.1	--	--	--
AL365203.3	--	--	--
AL022328.2	--	--	--
AL022328.3	--	--	--
AL121928.1	--	--	--
AL662884.1	--	--	--
AC017083.4	--	--	--
AC004832.6	--	--	--
AL355377.1	--	--	--
AF254983.1	--	--	--
AL662799.1	--	--	--
AC001226.1	--	--	--
CU633906.1	--	--	--
AC027601.3	--	--	--
AC025287.2	--	--	--
AC239799.2	--	--	--
AL138955.1	--	--	--
AC012676.4	--	--	--
AC130343.2	--	--	--
ZNF229	7772	Homo sapiens	zinc finger protein 229(ZNF229)
C11orf98	102288414	Homo sapiens	chromosome 11 open reading frame 98(C11orf98)
AC024580.1	--	--	--
AC004453.2	--	--	--
AC008764.10	--	--	--
AC011676.5	--	--	--
BTG3-AS1	110806272	Homo sapiens	BTG3 antisense RNA 1(BTG3-AS1)
AJ239328.1	--	--	--
CTBP1-AS	285463	Homo sapiens	CTBP1 antisense RNA(CTBP1-AS)
EBLN3P	100506710	Homo sapiens	endogenous Bornavirus like nucleoprotein 3, pseudogene(EBLN3P)
AC110994.2	--	--	--
HYMAI	57061	Homo sapiens	hydatidiform mole associated and imprinted(HYMAI)
AP005212.5	--	--	--
MIR6506	102465252	Homo sapiens	microRNA 6506(MIR6506)
MIR1244-1	100302285	Homo sapiens	microRNA 1244-1(MIR1244-1)
AC092821.3	--	--	--
AP006294.2	--	--	--
AL645728.2	--	--	--
DPEP1	1800	Homo sapiens	dipeptidase 1(DPEP1)
MFAP3	4238	Homo sapiens	microfibril associated protein 3(MFAP3)
SZRD1	26099	Homo sapiens	SUZ RNA binding domain containing 1(SZRD1)
STYK1	55359	Homo sapiens	serine/threonine/tyrosine kinase 1(STYK1)
RNF4	6047	Homo sapiens	ring finger protein 4(RNF4)
DRD4	1815	Homo sapiens	dopamine receptor D4(DRD4)
NDST1	3340	Homo sapiens	N-deacetylase and N-sulfotransferase 1(NDST1)
ASIC4	55515	Homo sapiens	acid sensing ion channel subunit family member 4(ASIC4)
HACD3	51495	Homo sapiens	3-hydroxyacyl-CoA dehydratase 3(HACD3)
ACTL6B	51412	Homo sapiens	actin like 6B(ACTL6B)
ANKRD24	170961	Homo sapiens	ankyrin repeat domain 24(ANKRD24)
CABP7	164633	Homo sapiens	calcium binding protein 7(CABP7)
HDAC10	83933	Homo sapiens	histone deacetylase 10(HDAC10)
SNPH	9751	Homo sapiens	syntaphilin(SNPH)
HSF4	3299	Homo sapiens	heat shock transcription factor 4(HSF4)
HAGHL	84264	Homo sapiens	hydroxyacylglutathione hydrolase like(HAGHL)
CLIP3	25999	Homo sapiens	CAP-Gly domain containing linker protein 3(CLIP3)
FSCN3	29999	Homo sapiens	fascin actin-bundling protein 3(FSCN3)
THBS4	7060	Homo sapiens	thrombospondin 4(THBS4)
ABHD14B	84836	Homo sapiens	abhydrolase domain containing 14B(ABHD14B)
RNF146	81847	Homo sapiens	ring finger protein 146(RNF146)
KCNJ5	3762	Homo sapiens	potassium inwardly rectifying channel subfamily J member 5(KCNJ5)
SPATA1	100505741	Homo sapiens	spermatogenesis associated 1(SPATA1)
PDE1B	5153	Homo sapiens	phosphodiesterase 1B(PDE1B)
TUBA1B	10376	Homo sapiens	tubulin alpha 1b(TUBA1B)
BCAS4	55653	Homo sapiens	breast carcinoma amplified sequence 4(BCAS4)
FRMD8	83786	Homo sapiens	FERM domain containing 8(FRMD8)
H19	283120	Homo sapiens	H19 imprinted maternally expressed transcript(H19)
ANKHD1	54882	Homo sapiens	ankyrin repeat and KH domain containing 1(ANKHD1)
BTBD3	22903	Homo sapiens	BTB domain containing 3(BTBD3)
MYH11	4629	Homo sapiens	myosin heavy chain 11(MYH11)
CFHR4	10877	Homo sapiens	complement factor H related 4(CFHR4)
HRH4	59340	Homo sapiens	histamine receptor H4(HRH4)
PDGFRA	5156	Homo sapiens	platelet derived growth factor receptor alpha(PDGFRA)
AVIL	10677	Homo sapiens	advillin(AVIL)
MIP	4284	Homo sapiens	major intrinsic protein of lens fiber(MIP)
MYCBPAP	84073	Homo sapiens	MYCBP associated protein(MYCBPAP)
C6orf52	347744	Homo sapiens	chromosome 6 open reading frame 52(C6orf52)
CMTM2	146225	Homo sapiens	CKLF like MARVEL transmembrane domain containing 2(CMTM2)
CTRL	1506	Homo sapiens	chymotrypsin like(CTRL)
TMEM91	641649	Homo sapiens	transmembrane protein 91(TMEM91)
CNKSR1	10256	Homo sapiens	connector enhancer of kinase suppressor of Ras 1(CNKSR1)
ITGA9	3680	Homo sapiens	integrin subunit alpha 9(ITGA9)
ADPRH	141	Homo sapiens	ADP-ribosylarginine hydrolase(ADPRH)
SACS	26278	Homo sapiens	sacsin molecular chaperone(SACS)
ASTN1	460	Homo sapiens	astrotactin 1(ASTN1)
SORBS2	8470	Homo sapiens	sorbin and SH3 domain containing 2(SORBS2)
NCAM2	4685	Homo sapiens	neural cell adhesion molecule 2(NCAM2)
TSPAN18	90139	Homo sapiens	tetraspanin 18(TSPAN18)
PALM2-AKAP2	--	--	--
FOXH1	8928	Homo sapiens	forkhead box H1(FOXH1)
HS3ST6	64711	Homo sapiens	heparan sulfate-glucosamine 3-sulfotransferase 6(HS3ST6)
AXDND1	126859	Homo sapiens	axonemal dynein light chain domain containing 1(AXDND1)
BNIPL	149428	Homo sapiens	BCL2 interacting protein like(BNIPL)
HEY1	23462	Homo sapiens	hes related family bHLH transcription factor with YRPW motif 1(HEY1)
C7orf57	136288	Homo sapiens	chromosome 7 open reading frame 57(C7orf57)
GBX1	2636	Homo sapiens	gastrulation brain homeobox 1(GBX1)
AC087380.1	--	--	--
PLIN4	729359	Homo sapiens	perilipin 4(PLIN4)
ZBTB43	23099	Homo sapiens	zinc finger and BTB domain containing 43(ZBTB43)
CA5B	11238	Homo sapiens	carbonic anhydrase 5B(CA5B)
HOXD12	3238	Homo sapiens	homeobox D12(HOXD12)
LRRC8D	55144	Homo sapiens	leucine rich repeat containing 8 VRAC subunit D(LRRC8D)
RAB4B-EGLN2	100529264	Homo sapiens	RAB4B-EGLN2 readthrough (NMD candidate)(RAB4B-EGLN2)
PRSS30P	124221	Homo sapiens	serine protease 30, pseudogene(PRSS30P)
TUBB8P12	--	--	--
MMRN2	79812	Homo sapiens	multimerin 2(MMRN2)
AP000769.1	--	--	--
ZNF791	163049	Homo sapiens	zinc finger protein 791(ZNF791)
GALNTL6	442117	Homo sapiens	polypeptide N-acetylgalactosaminyltransferase like 6(GALNTL6)
ZBTB38	253461	Homo sapiens	zinc finger and BTB domain containing 38(ZBTB38)
ZNF354C	30832	Homo sapiens	zinc finger protein 354C(ZNF354C)
DHFR2	200895	Homo sapiens	dihydrofolate reductase 2(DHFR2)
WDR97	340390	Homo sapiens	WD repeat domain 97(WDR97)
LYNX1	66004	Homo sapiens	Ly6/neurotoxin 1(LYNX1)
ZNF707	286075	Homo sapiens	zinc finger protein 707(ZNF707)
AP003774.1	--	--	--
DEXI	28955	Homo sapiens	Dexi homolog(DEXI)
IZUMO1	284359	Homo sapiens	izumo sperm-oocyte fusion 1(IZUMO1)
LINC01006	--	--	--
LYSMD4	145748	Homo sapiens	LysM domain containing 4(LYSMD4)
BEGAIN	57596	Homo sapiens	brain enriched guanylate kinase associated(BEGAIN)
KCNJ12	3768	Homo sapiens	potassium inwardly rectifying channel subfamily J member 12(KCNJ12)
C11orf72	--	--	--
KCND2	3751	Homo sapiens	potassium voltage-gated channel subfamily D member 2(KCND2)
SLITRK6	84189	Homo sapiens	SLIT and NTRK like family member 6(SLITRK6)
UNC93B5	729196	Homo sapiens	unc-93 homolog B5 (pseudogene)(UNC93B5)
TMEM106A	113277	Homo sapiens	transmembrane protein 106A(TMEM106A)
NRG3	10718	Homo sapiens	neuregulin 3(NRG3)
CYP4X1	260293	Homo sapiens	cytochrome P450 family 4 subfamily X member 1(CYP4X1)
CFAP73	387885	Homo sapiens	cilia and flagella associated protein 73(CFAP73)
GCNT1	2650	Homo sapiens	glucosaminyl (N-acetyl) transferase 1(GCNT1)
RNF133	168433	Homo sapiens	ring finger protein 133(RNF133)
NPIPP1	100874381	Homo sapiens	nuclear pore complex interacting protein pseudogene 1(NPIPP1)
FAM217B	63939	Homo sapiens	family with sequence similarity 217 member B(FAM217B)
NTNG2	84628	Homo sapiens	netrin G2(NTNG2)
DCHS2	54798	Homo sapiens	dachsous cadherin-related 2(DCHS2)
CR1L	1379	Homo sapiens	complement C3b/C4b receptor 1 like(CR1L)
MAFK	7975	Homo sapiens	MAF bZIP transcription factor K(MAFK)
STUM	375057	Homo sapiens	stum, mechanosensory transduction mediator homolog(STUM)
PLPP4	196051	Homo sapiens	phospholipid phosphatase 4(PLPP4)
AP000911.1	--	--	--
COL11A2	1302	Homo sapiens	collagen type XI alpha 2 chain(COL11A2)
PRRT1	80863	Homo sapiens	proline rich transmembrane protein 1(PRRT1)
VWA7	80737	Homo sapiens	von Willebrand factor A domain containing 7(VWA7)
ZNF551	90233	Homo sapiens	zinc finger protein 551(ZNF551)
C4orf47	--	--	--
MUC19	283463	Homo sapiens	mucin 19, oligomeric(MUC19)
OLIG2	10215	Homo sapiens	oligodendrocyte transcription factor 2(OLIG2)
MIR616	693201	Homo sapiens	microRNA 616(MIR616)
IMPDH1P5	340780	Homo sapiens	inosine monophosphate dehydrogenase 1 pseudogene 5(IMPDH1P5)
LAT	27040	Homo sapiens	linker for activation of T cells(LAT)
PTMAP5	150928	Homo sapiens	prothymosin alpha pseudogene 5(PTMAP5)
AP000317.1	--	--	--
C20orf202	400831	Homo sapiens	chromosome 20 open reading frame 202(C20orf202)
AL117344.1	--	--	--
PKMP3	100419758	Homo sapiens	pyruvate kinase M1/2 pseudogene 3(PKMP3)
SNORD88C	692204	Homo sapiens	small nucleolar RNA, C/D box 88C(SNORD88C)
TIGD1	200765	Homo sapiens	tigger transposable element derived 1(TIGD1)
LINC01465	283416	Homo sapiens	long intergenic non-protein coding RNA 1465(LINC01465)
BMS1P12	644684	Homo sapiens	BMS1 pseudogene 12(BMS1P12)
AC099850.1	--	--	--
AL353150.1	--	--	--
AL021707.1	--	--	--
BX005266.2	--	--	--
AC104170.1	--	--	--
ELL2P1	646270	Homo sapiens	elongation factor for RNA polymerase II 2 pseudogene 1(ELL2P1)
AC104653.1	--	--	--
PA2G4P4	647033	Homo sapiens	proliferation-associated 2G4 pseudogene 4(PA2G4P4)
AL035461.1	--	--	--
RPEP4	100420665	Homo sapiens	ribulose-5-phosphate-3-epimerase pseudogene 4(RPEP4)
AC004987.2	--	--	--
LINC01137	--	--	--
AC006012.1	--	--	--
SOX9-AS1	400618	Homo sapiens	SOX9 antisense RNA 1(SOX9-AS1)
LINC01967	107986041	Homo sapiens	long intergenic non-protein coding RNA 1967(LINC01967)
LINC01647	101929181	Homo sapiens	long intergenic non-protein coding RNA 1647(LINC01647)
GUSBP5	441046	Homo sapiens	GUSB pseudogene 5(GUSBP5)
AC117947.1	--	--	--
AC008060.3	--	--	--
LINC00987	100499405	Homo sapiens	long intergenic non-protein coding RNA 987(LINC00987)
AL671277.2	--	--	--
AC002454.1	--	--	--
LINC00649	100506334	Homo sapiens	long intergenic non-protein coding RNA 649(LINC00649)
AC004951.2	--	--	--
AL354710.2	--	--	--
CRCP	27297	Homo sapiens	CGRP receptor component(CRCP)
KCTD7	154881	Homo sapiens	potassium channel tetramerization domain containing 7(KCTD7)
AL365232.1	--	--	--
IL10RB	3588	Homo sapiens	interleukin 10 receptor subunit beta(IL10RB)
NME2	4831	Homo sapiens	NME/NM23 nucleoside diphosphate kinase 2(NME2)
RN7SL67P	106479248	Homo sapiens	RNA, 7SL, cytoplasmic 67, pseudogene(RN7SL67P)
RBM12	10137	Homo sapiens	RNA binding motif protein 12(RBM12)
CCNL2P1	100418743	Homo sapiens	cyclin L2 pseudogene 1(CCNL2P1)
AC010627.1	--	--	--
AC091965.1	--	--	--
AC106897.1	--	--	--
AC092647.5	--	--	--
ZNF346-IT1	106480741	Homo sapiens	ZNF346 intronic transcript 1(ZNF346-IT1)
RNU6-118P	106479618	Homo sapiens	RNA, U6 small nuclear 118, pseudogene(RNU6-118P)
AC034243.1	--	--	--
HMGB1P41	100873896	Homo sapiens	high mobility group box 1 pseudogene 41(HMGB1P41)
AC022893.1	--	--	--
AC008514.2	--	--	--
AC103736.1	--	--	--
GVINP1	387751	Homo sapiens	GTPase, very large interferon inducible pseudogene 1(GVINP1)
AP000941.1	--	--	--
SDHD	6392	Homo sapiens	succinate dehydrogenase complex subunit D(SDHD)
AP001107.9	--	--	--
AP002748.3	--	--	--
CBX3P4	100873792	Homo sapiens	CBX3 pseudogene 4(CBX3P4)
MRPL40P1	645328	Homo sapiens	mitochondrial ribosomal protein L40 pseudogene 1(MRPL40P1)
AC018523.2	--	--	--
CYP2B7P	1556	Homo sapiens	cytochrome P450 family 2 subfamily B member 7, pseudogene(CYP2B7P)
AC145422.1	--	--	--
FOXG1-AS1	103695363	Homo sapiens	FOXG1 antisense RNA 1(FOXG1-AS1)
AC073957.2	--	--	--
AC002996.1	--	--	--
AC025165.3	--	--	--
SEC23A-AS1	105370458	Homo sapiens	SEC23A antisense RNA 1(SEC23A-AS1)
AC005520.1	--	--	--
AL139317.3	--	--	--
AC107980.1	--	--	--
AC104041.1	--	--	--
AL022344.2	--	--	--
AC022167.1	--	--	--
SSSCA1-AS1	--	--	--
PMF1-BGLAP	100527963	Homo sapiens	PMF1-BGLAP readthrough(PMF1-BGLAP)
AC009119.2	--	--	--
AC027373.1	--	--	--
AC068700.1	--	--	--
AC126696.3	--	--	--
AC009690.1	--	--	--
AC022893.2	--	--	--
AP003071.1	--	--	--
AC036108.2	--	--	--
AC109460.3	--	--	--
LMO7-AS1	101927155	Homo sapiens	LMO7 antisense RNA 1(LMO7-AS1)
AC018845.3	--	--	--
AC099518.3	--	--	--
AC128688.2	--	--	--
AC100774.1	--	--	--
Z92544.2	--	--	--
SCRT1	83482	Homo sapiens	scratch family transcriptional repressor 1(SCRT1)
AL136537.2	--	--	--
AC233723.1	--	--	--
TMEM256-PLSCR3	100529211	Homo sapiens	TMEM256-PLSCR3 readthrough (NMD candidate)(TMEM256-PLSCR3)
AC005670.2	--	--	--
AC006435.2	--	--	--
AC012417.1	--	--	--
LINC00667	339290	Homo sapiens	long intergenic non-protein coding RNA 667(LINC00667)
AC011825.3	--	--	--
SNORD3A	780851	Homo sapiens	small nucleolar RNA, C/D box 3A(SNORD3A)
AC006030.1	--	--	--
AC022069.1	--	--	--
AGAP12P	414224	Homo sapiens	ArfGAP with GTPase domain, ankyrin repeat and PH domain 12, pseudogene(AGAP12P)
AC145343.1	--	--	--
AC091147.1	--	--	--
RASSF5	83593	Homo sapiens	Ras association domain family member 5(RASSF5)
AC011498.2	--	--	--
AC011499.1	--	--	--
AC011489.1	--	--	--
AC012309.1	--	--	--
AC087289.3	--	--	--
AC135721.2	--	--	--
VN1R80P	100312825	Homo sapiens	vomeronasal 1 receptor 80 pseudogene(VN1R80P)
MAGEA2	4101	Homo sapiens	MAGE family member A2(MAGEA2)
AP003680.1	--	--	--
AL132655.2	--	--	--
AC003006.1	--	--	--
SPIB	6689	Homo sapiens	Spi-B transcription factor(SPIB)
AC010422.6	--	--	--
AC133794.1	--	--	--
AL121894.2	--	--	--
AC022028.2	--	--	--
AC110769.2	--	--	--
AC025165.5	--	--	--
AC009061.2	--	--	--
AC090559.2	--	--	--
AC104819.3	--	--	--
BORCS7-ASMT	100528007	Homo sapiens	BORCS7-ASMT readthrough (NMD candidate)(BORCS7-ASMT)
TMEM56-RWDD3	--	--	--
AC141002.1	--	--	--
AL645608.7	--	--	--
MUSTN1	389125	Homo sapiens	musculoskeletal, embryonic nuclear protein 1(MUSTN1)
AC006027.1	--	--	--
AC021097.1	--	--	--
AL355987.3	--	--	--
AC093799.2	--	--	--
AP000347.2	--	--	--
AC012531.2	--	--	--
AL121652.1	--	--	--
AL136531.2	--	--	--
ZNF658	26149	Homo sapiens	zinc finger protein 658(ZNF658)
AC245060.5	--	--	--
RN7SL650P	106480523	Homo sapiens	RNA, 7SL, cytoplasmic 650, pseudogene(RN7SL650P)
AC040169.3	--	--	--
AC012653.2	--	--	--
AC048382.5	--	--	--
AC113385.3	--	--	--
AC068790.9	--	--	--
AC084824.4	--	--	--
AC110285.6	--	--	--
AC008073.3	--	--	--
AP000892.2	--	--	--
Metazoa_SRP	--	--	--
AC080038.2	--	--	--
AC018926.3	--	--	--
AL023803.3	--	--	--
AC239859.6	--	--	--
AL158163.2	--	--	--
AC093152.1	--	--	--
AC007450.4	--	--	--
CR381670.1	--	--	--
AC127070.5	--	--	--
AC005225.5	--	--	--
AP003733.4	--	--	--
AC134407.2	--	--	--
AL049780.3	--	--	--
AC005538.2	--	--	--
AC134407.3	--	--	--
CU638689.4	--	--	--
AC016251.2	--	--	--
ASAP1-IT2	100507117	Homo sapiens	ASAP1 intronic transcript 2(ASAP1-IT2)
GHET1	102723099	Homo sapiens	gastric carcinoma proliferation enhancing transcript 1(GHET1)
AL139099.5	--	--	--
AL592295.4	--	--	--
MIR4707	100616424	Homo sapiens	microRNA 4707(MIR4707)
BTBD8	284697	Homo sapiens	BTB domain containing 8(BTBD8)
AC116562.4	--	--	--
